# Defining the Yeast Resistome through *in vitro* Evolution and Whole Genome Sequencing

**DOI:** 10.1101/2021.02.17.430112

**Authors:** Sabine Ottilie, Madeline R. Luth, Erich Hellemann, Gregory M. Goldgof, Eddy Vigil, Prianka Kumar, Andrea L. Cheung, Miranda Song, Karla P. Godinez-Macias, Krypton Carolino, Jennifer Yang, Gisel Lopez, Matthew Abraham, Maureen Tarsio, Emmanuelle LeBlanc, Luke Whitesell, Jake Schenken, Felicia Gunawan, Reysha Patel, Joshua Smith, Melissa S. Love, Roy M. Williams, Case W. McNamara, William H. Gerwick, Trey Ideker, Yo Suzuki, Dyann F. Wirth, Amanda K. Lukens, Patricia M. Kane, Leah E. Cowen, Jacob D. Durrant, Elizabeth A. Winzeler

## Abstract

*In vitro* evolution and whole genome analysis were used to comprehensively identify the genetic determinants of chemical resistance in the model microbe, *Saccharomyces cerevisiae*. Analysis of 355 curated, laboratory-evolved clones, resistant to 80 different compounds, demonstrates differences in the types of mutations that are identified in selected versus neutral evolution and reveals numerous new, compound-target interactions. Through enrichment analysis we further identify a set of 137 genes strongly associated with or conferring drug resistance as indicated by CRISPR-Cas9 engineering. The set of 25 most frequently mutated genes was enriched for transcription factors and for almost 25 percent of the compounds, resistance was mediated by one of 100 independently derived, gain-of-function, single nucleotide variants found in 170-amino-acid domains in two Zn_2_C_6_ transcription factors, *YRR1* and *YRM1* (p < 1x 10 ^−100^). This remarkable enrichment for transcription factors as drug resistance genes may explain why it is challenging to develop effective antifungal killing agents and highlights their important role in evolution.
