## Supplementary material for "Defining the Yeast Resistome through *in vitro* Evolution and Whole Genome Sequencing": S5. List of CNVs

### Sheet: CNV list
Table S5. List of Copy Number Variant (CNV) events in the dataset.
Clone name	Chromosome	Event	Genes involved
BMS983970-2R1e	X	Whole chromosome duplication	N/A
Diethylstilbestrol-15A	IV	Amplification	GCD6, TCP1, UPC2, AHA1, YDR215C, ADR1, RAD9, SPR28, MFB1, YDR220C, GTB1, YDR222W, CRF1, HTB1, HTA1, ADK1, SIR4, PCF11, IVY1, YDR230W, HEM1, RTN1, LYS4, PRP42, FMN1, MRPL7, SEC26, YDR239C, SNU56, AMD2, PRP28, PEX5, MNN10, TRS23, YDR246WA, VHS1, YDR248C, YDR249C, YDR250C, PAM1, BTT1, MET32, CHL4, RMD5, CTA1, RKM4, HSP78, YAP6, SWM1, EXG2
Doxorubicin-24R3a	IX	Whole chromosome duplication	N/A
Doxorubicin-135-R2b	XIII	Amplification	RRN11, CAT2, VPS71
Etoposide-R9b-2	XII	Whole chromosome duplication	N/A
Etoposide-R7b-2	XII	Whole chromosome duplication	N/A
Etoposide-R4b-2	V	Whole chromosome duplication	N/A
DS28-R5-2	II	Whole chromosome duplication	N/A
DS4-R6-2	XIII	Whole chromosome duplication	N/A
GNF-Pf-1618-7R2b	XVI	Amplification	KRE6, YPR159C-A, GPH1, SGV1, ORC4, TIF3, MMS1, RHO1, MRP2, MET16, NUT2, JIP5, YPR170C, BSP1, YPR172W, VPS4, YPR174C, DPB2, BET2, YPR177C, HDA3, AOS1, SEC23, SMX3, DPM1, GDB1, ATG13, PZF1, RPO26, MLC2, SKI3, RPC82, QCR2, AQY1, HPA2, OPT2, YPR195C, YPR196W, YPR197C, ARR1, ARR2, ARR3, YPR202W, YPR204W
GNF-Pf-2740-15R5a	XVI	Amplification	YPR196W, YPR197C, ARR1, ARR2, ARR3
HygromycinB-36R8a	XI	Whole chromosome duplication	N/A
MMV085203-11R3a	XIV	Amplification	YNR071C, HXT17, MAN2, AIF1, COS10, YNR075C-A
MMV085203-7R3a	XIV	Amplification	YNR071C, HXT17, MAN2, AIF1, COS10, YNR075C-A, YNR077C
MMV665794-10R9c	XVI	Amplification	QCR2, AQY1, HPA2, OPT2, YPR195C, YPR196W, YPR197C, ARR1, ARR2, ARR3, YPR202W, YPR204W
MMV665794-11R9c	XVI	Amplification	YPR195C, YPR196W, YPR197C, ARR1, ARR2, ARR3, YPR202W, YPR204W
MMV665794-7R9c	XVI	Amplification	HPA2, OPT2, YPR195C, YPR196W, YPR197C, ARR1, ARR2, ARR3, YPR202W, YPR204W
MMV665794-8R9c	XVI	Amplification	YPR196W, YPR197C, ARR1, ARR2, ARR3, YPR202W, YPR204W
CBR113-7R4a	XV	Amplification	THI80, ELG1, PNO1, MDM32, SPP2, SMP3, MRPL23, RPB2, ATG40, SLP1, ISN1, NFI1, PUP1, PET123, SME1, MTR10, PNS1, YOR161C-C, YRR1, DDP1, GET4, SEY1, SWT1, RPS28A, GLN4, YOR170W, YRM1, DCS2, MED4, ALE1, HEM15, MPC54, GAC1, SYC1, DCI1, LAS17, RPS30B, FYV12, SER1, SNR36, GSP2, YOR186W, TUF1, MSB1, IES4, SPR1, ULS1, THI72
CBR110-15R3a	I	Whole Chromosome Duplication	N/A
Tavabarole-9Res2c	XIII	Amplification	RRN11, CAT2, VPS71
Wortmannin-17-R3a	II	Whole Chromosome Duplication	N/A
Wortmannin-17-R3a	VII	Whole Chromosome Duplication	N/A
Wortmannin-13R3a	XV	Amplification	SLP1, ISN1, NFI1, PUP1, PET123, SME1, MTR10, PNS1, YOR161C-C, YRR1, DDP1, GET4, SEY1, SWT1, RPS28A, GLN4, YOR170W, YRM1, DCS2, MED4, ALE1, HEM15, MPC54, GAC1, SYC1, DCI1, LAS17, RPS30B, FYV12, SER1, SNR36, GSP2, YOR186W, TUF1, MSB1, IES4, SPR1, ULS1, THI72
