## Supplementary material for "Defining the Yeast Resistome through *in vitro* Evolution and Whole Genome Sequencing": S8. Unconfirmed mutations

### Sheet: Non-confirming CRISPR
Supplementary Table 8. List of mutations that were not confirmed by CRISPR/Cas9 showing less than a 1.6x fold-shift of IC50 between the edited and parent line. Eighteen hours IC50 values were determined through an 8-point dose response. Average IC50s and standard deviations are based on 2 biological replicates (mean ± standard error with n ≥ 2) and fold resistances (calculated relative to the par…
Gene	EAW	Amino Acid Change	BP Change	Drug	IC50 of parent strain (µM)	IC50 of parent strain (µM)	IC50 of parent strain (µM)	Average IC50 of parent strain (µM)	Standard deviation of parent strain IC50	IC50 of CRISPR/Cas9 edited strain (µM)	IC50 of CRISPR/Cas9 edited strain (µM)	Average IC50 of CRISPR/Cas9 edited strain (µM)	Standard Deviation of CRISPR/Cas9 edited strain IC50	Average IC50 fold-shift relative to parent strain
CBR1	EAW521	G103A	gGa/gCa	lomerizine	15.3	12.69	14.76	14.25	1.38	13.59	13.41	13.5	0.127279	0.947368
CDC39	EAW519	V825I	Gtt/Att	MMV1469689	0.467	0.433		0.499	0.426	0.499	0.426	0.4625	0.0516188	0.926854
HEM1	EAW274	Y444S	tAc/tCc	everolimus	0.019	0.05	0.075	0.048	0.0280535	0.091	0.038	0.0645	0.0374767	1.34375
LSB6	EAW522	Q596*	Caa/Taa	sertraline	16.01	11.64	12.95	13.53	2.24	11.18	13.62	12.4	1.72534	0.916482
NUP57	EAW490	A233G	gCg/gGg	CBR668	2.38	2.2	1.38	1.98	0.53	2.42	1.89	2.155	0.374767	1.08838
PMS1	EAW508	K724*	Aaa/Taa	doxorubicin	12.18	11.7	9.6	11.16	1.37215	10.79	5.52	8.155	3.72645	0.730735
POL2	EAW480	C1089F	tGt/tTt	lomerizine	15.3	12.69	14.76	14.25	1.38	9.94	27.5	18.72	12.4168	1.31368
RPO21	EAW518	V462F	Gtt/Ttt	MMV1469689	0.467	0.433		0.499	0.426	0.499	0.426	0.4625	0.0516188	0.926854
SGD1	EAW509	T370K	aCa/aAa	TCMDC-124263	14.31	12.499	24.82	17.537	4.3692	13.27	19.39	16.33	4.32749	0.931174
SIP3	EAW489	E704*	Gaa/Taa	GNF-Pf-445	10.59	6.73	11.79	9.70333	2.64396	11.96	9.93	10.945	1.43543	1.12796
SWH1	EAW403	N412K	aaC/aaG	CBR868	4.03	7.22		5.62	2.25	5.78	6.85	6.315	0.756604	1.12367
TAP42	EAW287	T116K	aCa/aAa	MMV403679	5.91	7.07	8.41	7.13	1.25108	2.22	5.08	3.65	2.02233	0.511921
TAP42	EAW287	T116K	aCa/aAa	CBR668	2.38	2.2	1.38	1.98	0.53	1.51	1.44	1.475	0.0494975	0.744949
TCO89	EAW505	L293*	tTg/tAg	MMV1469689	0.467	0.433		0.499	0.426	0.499	0.426	0.4625	0.0516188	0.926854
TFC1	EAW275	Q53K	Cag/Aag	GNF-Pf-2740	0.871	0.863	1.11	0.948	0.140353	1.61	1.07	1.34	0.381838	1.4135
TFC4	EAW280	D110E	gaC/gaA	GNF-Pf-2740	0.871	0.863	1.11	0.948	0.140353	0.854	0.97	0.912	0.0820244	0.962025
TSC1	EAW506	K100Q	Aag/Cag	TCMDC-124263	14.31	12.499	24.82	17.537	4.3692	17.82	22.63	20.225	3.40118	1.15328
UTP18	EAW363	G454S	Ggt/Agt	MMV665852	0.349	0.388	0.241	0.33	0.08	0.404	0.001	0.2025	0.284964	0.613636
UTP18	EAW363	G454S	Ggt/Agt	CBR868	4.03	7.22		5.62	2.25	7.93	6.27	7.1	1.1738	1.26335
VPS30	EAW468	T456K	aCg/aAg	MMV665909	7.097	8.163	10.06	8.44	1.5008	6.17	7.1	6.635	0.657609	0.786137
