## Supplementary material for "Defining the Yeast Resistome through *in vitro* Evolution and Whole Genome Sequencing": S3. Sequencing statistics

### Sheet: Sequencing statistics
Table S3. Sequencing statistics for the parent and drug-resistant yeast clones generated for this study. Following all preprocessing steps on the sequencing data, values were calculated using Picard CollectAlignmentSummaryMetrics and CollectWgsMetrics on each alignment (.bam) file.
Strains	Compound or drug name	Total number of reads passing filter	Total number of base pairs passing filter	Proportion of reads aligned to reference genome	Mean Whole Genome Coverage (x)	Standard deviation of Whole Genome Coverage (x)	Proportion of bases covered by 5 or more reads	Proportion of bases covered by 20 or more reads
Amitriptyline--g3R3a	amitriptyline	7530446	600698399	0.998832	40.0997	20.3883	0.954368	0.853385
Amitriptyline--g4R3b	amitriptyline	8127696	637678270	0.998889	42.0048	22.0002	0.953007	0.849272
Amitriptyline--g5R3a	amitriptyline	6011796	477023821	0.998893	32.0404	16.7273	0.95019	0.787463
Amitriptyline--p1R3b	amitriptyline	6304732	504205105	0.998931	33.7512	17.0474	0.95231	0.819799
Amitriptyline--p3R3a	amitriptyline	6701658	538371843	0.998953	36.2289	18.2772	0.954134	0.83909
AN7973-1R1e	AN7973	10213376	833741005	0.999122	56.319	26.007	0.959757	0.924705
AN7973-3R1c	AN7973	10789134	869125918	0.999116	57.7397	26.0822	0.959573	0.926552
AN7973-4R1d	AN7973	8655890	689275121	0.998989	46.3677	22.1408	0.958707	0.90557
AN7973-4R1e	AN7973	14716732	1197810122	0.999312	76.5379	35.1635	0.957587	0.928962
AN7973-4R1f	AN7973	10543268	848767333	0.998876	57.3041	26.8288	0.960603	0.927763
Aripiprazole-11--R2b	Aripiprazole	18489130	1481966762	0.998307	93.6197	46.2064	0.958245	0.930218
ART--R1-2	artemisinin	5206848	419387671	0.998454	27.7357	16.6563	0.958043	0.798393
ART--R3-2	artemisinin	17220100	1403690813	0.999004	89.6348	34.7462	0.96189	0.949015
ART--R5-2	artemisinin	17207196	1058552424	0.997699	54.6383	22.7996	0.956445	0.940767
BMS983970-1R1a	BMS-983970	13246508	1049599563	0.999431	66.3788	25.8312	0.955807	0.933426
BMS983970-1R1b	BMS-983970	15746888	1230658205	0.999301	71.4871	24.3497	0.95806	0.945663
BMS983970-2R1d	BMS-983970	12814642	1011433168	0.999306	65.5426	28.6272	0.957662	0.929123
BMS983970-2R1e	BMS-983970	10383764	836233977	0.998935	55.7254	26.2993	0.960462	0.928404
BMS983970-2R1g	BMS-983970	7995564	624702169	0.998443	41.5052	22.114	0.955748	0.865496
Camptothecin--R4b-2	camptothecin	15596514	1250893649	0.9946	85.0729	36.3747	0.966239	0.955012
Camptothecin--R6b-2	camptothecin	30463636	2527163159	0.995169	161.098	65.196	0.965495	0.956735
Carmaphycin--R7-2	carmaphycin B	30725372	2522001484	0.995077	160.362	57.7559	0.965592	0.958723
Carmaphycin--R8-2	carmaphycin B	32374374	2614641870	0.995115	163.688	67.9755	0.965397	0.955781
Carmaphycin--R9-2	carmaphycin B	25823710	2104606139	0.995048	137.42	48.1542	0.965711	0.958857
Clomipramine--10-R3b	clomipramine	7275394	526128465	0.999444	36.1458	19.3625	0.952273	0.813372
Clomipramine--11-R3b	clomipramine	6439142	466045617	0.999551	30.4731	16.5097	0.94522	0.75287
Clomipramine--14-R3b	clomipramine	6201618	434911580	0.999506	28.6067	16.753	0.94165	0.697836
Clomipramine--4R2a	clomipramine	4576246	368834197	0.999034	25.3932	13.7567	0.944359	0.684621
Clomipramine--6R2b	clomipramine	3905560	304784536	0.998949	21.4518	12.8871	0.938417	0.539142
CHX--Cy73-2	cyclohexamide	6328338	542493837	0.99823	41.9377	18.6258	0.960983	0.950044
DDD01027481--11_R3a	DDD01027481	10658564	774426551	0.997852	53.7359	26.3278	0.958544	0.911377
DDD01027481--12_R3a	DDD01027481	10319284	780358505	0.998042	54.9134	26.7869	0.957765	0.909723
DDD01027481--8_R3a	DDD01027481	10060910	729794430	0.997616	50.9987	31.1916	0.947297	0.843796
DDD01027481--9_R3a	DDD01027481	8607012	631729734	0.997785	44.532	22.3554	0.957924	0.892408
DDD01027481--20-R4a	DDD01027481	11870482	986848252	0.997765	65.2009	25.2067	0.962194	0.949351
DDD01027481--21-R4a	DDD01027481	11997804	980183914	0.997892	64.3437	25.114	0.962153	0.949242
DDD01027481--22-R4a	DDD01027481	11239406	908990683	0.998057	59.5271	23.1905	0.961169	0.945904
DDD01027481--23-R4a	DDD01027481	11736628	952387080	0.99791	61.4799	23.8706	0.961629	0.949715
DDD1035522--1R2a	DDD1035522	5315877	515173698	0.97985	28.8864	15.2169	0.948538	0.746252
Diethylstilbestrol--13C	diethylstilbestrol	7285298	588374004	0.999441	39.1193	18.4119	0.952492	0.864626
Diethylstilbestrol--14C	diethylstilbestrol	3850248	375957950	0.995297	22.4515	12.4581	0.944297	0.590495
Diethylstilbestrol--15A	diethylstilbestrol	4183740	341767376	0.999151	24.0735	12.7081	0.946114	0.653092
Diethylstilbestrol--17C	diethylstilbestrol	4009730	331357204	0.999028	23.4716	12.4528	0.947791	0.638669
Doxorubicin-24-R3a	doxorubicin	12250284	989913107	0.99908	64.4056	34.6871	0.960304	0.925972
Doxorubicin-135--R2b	doxorubicin	11265580	908911026	0.997846	59.5107	29.4194	0.957298	0.903967
Doxorubicin-15--R2b	doxorubicin	12246124	994160363	0.997417	64.8751	33.5694	0.955817	0.901882
Doxorubicin-16--R2b	doxorubicin	13995656	1124529745	0.997952	72.0288	36.0205	0.957072	0.913757
Etoposide--R10b-2	etoposide	8592220	692353867	0.998346	42.0669	18.8031	0.95805	0.919085
Etoposide--R4b-2	etoposide	13517482	1078920106	0.998511	64.1071	25.7695	0.960319	0.945012
Etoposide--R5b-2	etoposide	7041698	562526490	0.998481	34.067	16.0852	0.956498	0.900058
Etoposide--R7b-2	etoposide	6889036	546301808	0.997935	32.7939	17.1289	0.955968	0.861136
Etoposide--R9b-2	etoposide	18370382	1448128172	0.998378	83.2066	31.5923	0.961625	0.951838
Everolimus--R3d-2	everolimus	20003684	1647109389	0.994626	105.197	38.954	0.964846	0.956629
Everolimus--R5d-2	everolimus	25117244	2090682889	0.994827	135.192	45.5188	0.966324	0.959385
Everolimus--R7d-2	everolimus	29382780	2370727556	0.99487	147.272	68.2173	0.966449	0.955292
Fly--1Res2a	flucytosine	20791184	1697615051	0.998283	104.933	33.6483	0.961764	0.954711
Fly--2Res2a	flucytosine	14488628	1195298632	0.997806	79.7991	32.3322	0.963509	0.952188
Fly--3Res2a	flucytosine	16305738	1333034038	0.997879	87.1562	33.4184	0.963365	0.953456
Fly--4Res1a	flucytosine	19534998	1580298468	0.997868	99.898	37.7265	0.963541	0.955158
Fly--6Res1b	flucytosine	17917748	1446407441	0.99783	93.2052	35.9543	0.96323	0.95317
Fly--7Res1b	flucytosine	19507196	1581728637	0.997546	99.856	38.7601	0.963085	0.953519
GNFpf1618--11R2a	GNF-Pf-1618	5528558	424493264	0.998813	28.2269	15.4004	0.944244	0.725578
GNFpf1618--6R2a	GNF-Pf-1618	5763814	440565309	0.998882	28.9702	15.6898	0.946971	0.745527
GNFpf1618--7R2b	GNF-Pf-1618	5633550	450272512	0.998596	30.2256	17.5641	0.944691	0.744023
GNFpf1618--8R2a	GNF-Pf-1618	5460544	417112203	0.998874	27.6065	14.9194	0.944509	0.720816
GNFpf1618--9R2b	GNF-Pf-1618	5615732	445062627	0.998833	29.4805	16.1867	0.94569	0.743319
DS15--R7-2	GNF-Pf-2740	8379200	533349277	0.997457	30.2828	15.3535	0.953399	0.828298
GNFpf2740--15-R5a	GNF-Pf-2740	8298036	617056075	0.998137	43.5947	20.1416	0.958521	0.907844
DS17--R2-2	GNF-Pf-2775	15676502	817639599	0.997918	42.5484	17.1604	0.954107	0.922377
DS17--R3-2	GNF-Pf-2775	17591206	1077893005	0.997818	57.7036	22.9903	0.956706	0.940895
DS7--R10-2	GNF-Pf-2823	16336198	1138272464	0.997752	58.2375	24.4576	0.957501	0.944764
DS28--R2-2	GNF-Pf-3582	21580390	1414071509	0.997559	74.8611	27.9975	0.958813	0.949192
DS28--R5-2	GNF-Pf-3582	20934512	1490069175	0.997672	77.0183	33.9796	0.958504	0.949628
DS28--R9-2	GNF-Pf-3582	13636398	976384842	0.99772	51.9127	23.0582	0.957432	0.941256
DS11--R10-2	GNF-Pf-3703	18231240	1342277910	0.997279	73.1972	29.1487	0.959791	0.949379
DS11--R12-2	GNF-Pf-3703	22095420	1516912192	0.997538	81.7212	31.8357	0.959593	0.949223
DS11--R13-2	GNF-Pf-3703	22957940	1650058014	0.997586	86.7401	32.45	0.959829	0.950863
DS11--R4-2	GNF-Pf-3703	11490820	914520948	0.998809	59.0388	24.9382	0.961063	0.938288
DS27--R1-2	GNF-Pf-3815	10417138	760885182	0.997281	41.2677	18.8849	0.956391	0.92814
DS27--R2-2	GNF-Pf-3815	9371248	679264405	0.997351	37.1922	18.1116	0.955945	0.913599
DS27--R3-2	GNF-Pf-3815	10291754	753772067	0.997378	41.3902	19.3747	0.956555	0.924927
DS27--R4-2	GNF-Pf-3815	11423984	811445835	0.997571	42.6359	19.2731	0.955643	0.933008
GNFpf3891--1-R3a	GNF-Pf-3891	10909430	761302197	0.998431	52.9534	23.3752	0.956433	0.913576
GNFpf3891--11-R3a	GNF-Pf-3891	10435332	803058030	0.998648	55.2521	24.528	0.957016	0.918049
GNFpf3891--2-R3a	GNF-Pf-3891	11314656	781084469	0.998615	54.6431	23.8973	0.955444	0.911268
GNFpf3891--3-R3a	GNF-Pf-3891	9953306	666036877	0.998353	46.8159	21.3285	0.954624	0.896014
GNFpf3891--8-R3a	GNF-Pf-3891	10254180	771146109	0.998097	53.9981	24.0661	0.957754	0.918786
DS29--R6-2	GNF-Pf-4283	17919190	1227545255	0.997804	64.2504	24.3239	0.957279	0.945805
DS29--R7-2	GNF-Pf-4283	15251244	1057615772	0.997684	56.143	23.5606	0.957288	0.941569
GNFPf4283--2R2a	GNF-Pf-4283	7622782	587564746	0.998763	38.8553	20.2778	0.951245	0.833469
GNFPf4283--4R2b	GNF-Pf-4283	5839204	451715465	0.99789	31.2671	14.9046	0.955339	0.816383
GNFpf445--1-R3b	GNF-Pf-445	10430298	691807202	0.998442	47.7602	20.653	0.957792	0.917871
GNFpf445--2-R3b	GNF-Pf-445	13769346	944314825	0.998545	64.8017	26.9136	0.959864	0.936756
GNFpf445--4-R3a	GNF-Pf-445	13002176	870226154	0.998521	59.1168	25.5592	0.958693	0.927306
GNFpf445--7-R4a	GNF-Pf-445	14076054	1010474770	0.99883	62.2792	25.9547	0.956755	0.929602
GNFpf445--8-R4b	GNF-Pf-445	11508130	815828688	0.99884	46.7154	18.7312	0.95493	0.922186
DS12--R4-2	GNF-Pf-4583	23751648	1561735443	0.997812	78.1617	28.0869	0.957826	0.94927
DS4--R10-2	GNF-Pf-4739	5627938	534360493	0.987246	31.596	15.3222	0.959882	0.873579
DS4--R11-2	GNF-Pf-4739	4764454	446003941	0.988727	26.0929	14.4073	0.957592	0.742678
DS4--R6-2	GNF-Pf-4739	2891632	238909603	0.997897	17.0184	11.0219	0.945827	0.30737
DS4--R7-2	GNF-Pf-4739	4939390	396883328	0.998376	26.4554	14.9248	0.957678	0.77265
DS33--R2-2	GNF-Pf-5129	27677166	1965248095	0.997616	99.7108	35.264	0.959495	0.951808
DS33--R8-2	GNF-Pf-5129	24138904	1531208092	0.997703	79.2591	29.3504	0.958201	0.947978
DS20--R3-2	GNF-Pf-5468	9573730	699932161	0.997337	38.0741	17.9957	0.955983	0.925141
DS20--R4-2	GNF-Pf-5468	11582116	842556217	0.997469	46.1129	19.8547	0.957066	0.937059
DS23--R1-2	GNF-Pf-5639	9550464	653037846	0.997428	37.4026	16.5902	0.955845	0.899742
DS23--R4-2	GNF-Pf-5639	15109502	922848681	0.997687	51.2408	21.0655	0.956815	0.931954
DS32--R7-2	GNF-Pf-5672	5887818	388640664	0.997454	22.0397	11.6646	0.948617	0.607489
Hecto--16Res2a	hectochlorin	24636730	1904311379	0.998045	107.793	42.3273	0.962352	0.953795
Hecto--19Res2a	hectochlorin	19050486	1519013203	0.998227	92.0975	37.0682	0.962491	0.951993
Hecto--7Res2a	hectochlorin	15642492	1431762125	0.968229	76.3396	33.9966	0.963864	0.951073
HygromycinB--30R8a	hygromycin B	4974266	383744715	0.998062	26.0855	13.7563	0.949084	0.717117
HygromycinB--32R8a	hygromycin B	7052386	569924937	0.998603	38.4027	18.3227	0.95214	0.849954
HygromycinB--34R8a	hygromycin B	8421504	656581556	0.999084	42.4137	17.9562	0.952772	0.8874
HygromycinB--35R8a	hygromycin B	6235212	501126269	0.99776	33.9796	17.1181	0.949197	0.808987
HygromycinB--36R8a	hygromycin B	6306964	514620116	0.998838	34.6434	18.4556	0.951221	0.824796
HygromycinB--37R8a	hygromycin B	5764524	464752996	0.99862	31.8867	16.0777	0.949129	0.796443
HygromycinB--38R8a	hygromycin B	4221424	322570524	0.998217	22.1516	11.8178	0.938157	0.585601
KAAA726--R8a-2	KAAA726	12638532	1033306231	0.994889	72.5321	28.1759	0.964106	0.952481
KAE609--5B	KAE609	4342568	354664441	0.99914	24.6178	13.0885	0.945867	0.665202
NITD609--633-2	KAE609	9355216	822994164	0.998418	60.9559	22.4814	0.962576	0.954562
NITD609--652-2	KAE609	14960010	1041320361	0.997938	52.5873	23.2251	0.955283	0.936422
NITD609--653-3	KAE609	5091610	441878503	0.998119	33.8396	20.4562	0.960238	0.941191
NITD609--661-2	KAE609	6117902	530773577	0.998247	40.4408	20.8738	0.960764	0.949278
NITD609--R17	KAE609	6364856	542319969	0.998294	39.8925	20.5761	0.959782	0.948593
NITD609--R2a-2	KAE609	7408354	656123051	0.998381	49.69	20.8947	0.961046	0.952275
NITD609--R5	KAE609	10102216	873713974	0.998274	65.8036	22.7345	0.962298	0.954999
PMA1--B4	KAE609	17870706	1399687996	0.997335	90.2949	34.0091	0.957682	0.948189
PMA1--C1	KAE609	16474936	1550534119	0.978144	79.7815	29.4791	0.962132	0.953988
PMA1--D1	KAE609	19741594	1492530713	0.997677	92.0763	33.9668	0.96337	0.955466
Lapatanib--1R6a	lapatinib	6091872	492489967	0.999351	33.2845	16.3437	0.950967	0.826081
Lapatanib--3R6c	lapatinib	4640534	377443986	0.999179	26.3953	13.5108	0.946774	0.707895
Lapatanib--6R6a	lapatinib	4251332	344226291	0.999069	24.2119	13.1426	0.942342	0.641212
Lapatanib--6R6b	lapatinib	4048896	332998543	0.999129	23.7143	12.4671	0.944738	0.639751
Lapatinib--3-R6b	Lapatinib	11554482	864194728	0.998328	58.7047	24.2175	0.959544	0.939891
Lomerizine--18R3a	lomerizine	10303760	980296373	0.996095	51.8877	18.4376	0.954762	0.928207
Lomerizine--19R3a	lomerizine	8871298	736384860	0.998061	49.3347	21.8167	0.955496	0.902809
Lomerizine--21R3b	lomerizine	7811092	631334164	0.998864	42.3344	18.8608	0.954521	0.887662
Lomerizine--22R3a	lomerizine	8064854	666410041	0.999258	42.3274	16.5604	0.952635	0.90371
Lomerizine--27R3b	lomerizine	8651004	696335188	0.998819	46.9275	21.2758	0.955318	0.89751
Lomerizine-1--R3a	lomerizine	16881978	1344425017	0.99778	85.8919	45.1097	0.959173	0.92485
Lomerizine-2--R3a	lomerizine	12589758	1046400299	0.997649	68.0168	36.1979	0.95805	0.910353
Lomerizine-3--R3a	lomerizine	19541414	1588900622	0.997651	98.784	44.1845	0.959512	0.940292
Lomerizine-31 R5a	Lomerizine	10739296	868732785	0.999235	57.2652	25.3785	0.957628	0.921887
Lomerizine-32 R5a	Lomerizine	11251008	894540149	0.999355	57.5709	24.5291	0.959	0.930081
Loratidine--16R5a	Loratadine	7291630	589282878	0.999132	37.9966	16.8189	0.951747	0.873747
Loratidine--17R5a	Loratadine	9785948	806202331	0.998739	53.0059	21.9238	0.957227	0.917873
Loratidine--7R6c	Loratadine	9069354	732513460	0.998839	49.0006	22.4904	0.95608	0.895485
Meb--1Res2a	mebendazole	14321128	1140348306	0.996976	73.9661	35.3279	0.963839	0.947217
Meb--4Res2c	mebendazole	14222524	1174556223	0.99757	77.5273	33.0505	0.963665	0.95137
Miconazole--F63	miconazole	11146324	941787123	0.998351	67.7803	23.2381	0.962182	0.955274
Milt--3Res2a	miltefosine	28698596	2226677732	0.998337	131.249	50.566	0.963446	0.955926
Milt--4Res2a	miltefosine	14099472	1107433763	0.997428	69.9266	31.9272	0.962862	0.947305
MMV000442--15-R5a	MMV000442	7555536	546053508	0.999552	36.4231	19.172	0.953678	0.840974
MMV000442--17-R5a	MMV000442	7009340	504180008	0.999599	32.2984	15.7074	0.949589	0.80733
MMV000442--19-R8a	MMV000442	7450220	533411648	0.999595	34.4348	15.859	0.951336	0.835281
MMV000442--7-R5b	MMV000442	6710578	484785602	0.999535	32.3986	17.4183	0.950765	0.787963
MMV000442--8-R5b	MMV000442	9215402	701761943	0.999589	45.5561	20.0731	0.955091	0.900815
MMV000442-1--R3b	MMV000442	13146408	1055209041	0.99767	68.4391	33.184	0.957592	0.917297
MMV000442-6--R3a	MMV000442	11492798	921299562	0.997874	60.4003	30.2076	0.956473	0.902493
MMV000570--10b	MMV000570	7273580	596529735	0.998806	39.2944	17.0622	0.955267	0.888824
MMV000570--1R2a	MMV000570	5605718	451085720	0.99843	30.3223	14.507	0.952713	0.804062
MMV000570--2a	MMV000570	6279856	512230540	0.999147	35.2483	17.9316	0.95334	0.829766
MMV000570--3a	MMV000570	5175228	413143677	0.999012	28.8918	16.2716	0.945446	0.723062
MMV000570--4a	MMV000570	5460686	439459133	0.998217	29.795	14.5243	0.954236	0.802042
MMV000570--5a	MMV000570	5358068	431878136	0.999108	29.9876	15.8845	0.950415	0.762431
MMV000570--6a	MMV000570	4850246	395977673	0.999027	27.5723	14.2557	0.949827	0.735946
MMV000570--R1-2	MMV000570	9961476	881325623	0.998417	65.1098	22.9228	0.961959	0.954644
MMV000570--R3-2	MMV000570	10346606	888166474	0.998607	63.0272	22.7461	0.961102	0.953706
MMV000570--R4-2	MMV000570	8315002	717885321	0.998439	53.4547	21.2911	0.960344	0.952129
MMV001239--R11-2	MMV001239	15871458	1376357707	0.998646	97.54	27.4664	0.962182	0.956717
MMV001239--R1a-2	MMV001239	13808666	1197602270	0.998461	86.639	25.7125	0.962531	0.956493
MMV001239--R2-2	MMV001239	11222878	972700669	0.998392	68.1746	23.3914	0.960896	0.953888
MMV001239--R4-2	MMV001239	7258098	623621263	0.998338	45.4702	21.2948	0.959816	0.950613
MMV001246--R14-2	MMV001246	9034112	787838307	0.998376	59.7457	22.1885	0.96314	0.95481
MMV001246--R3a-2	MMV001246	15379710	1186984791	0.998974	71.6291	27.0281	0.960142	0.943101
MMV001246--R9-2	MMV001246	9492948	850688930	0.998393	63.8755	22.6053	0.963417	0.955567
DS30MMV006389--R1-2	MMV006389	6231670	499004179	0.998037	34.1616	17.0592	0.959965	0.868883
DS30MMV006389--R2-2	MMV006389	7057400	566632158	0.998482	37.4802	18.8909	0.960729	0.90817
DS30MMV006389--R3-2	MMV006389	3903052	308247940	0.998481	20.7307	12.355	0.953776	0.532018
DS30MMV006389--R4-2	MMV006389	4378486	349788759	0.998461	23.5772	12.9487	0.956091	0.678218
MMV007181--1a	MMV007181	6897142	564747562	0.995579	37.4149	17.0452	0.955434	0.876984
MMV007181--R3-2	MMV007181	9424474	820257221	0.998087	61.2583	22.5691	0.963171	0.955176
MMV007181--R4-2	MMV007181	11614328	1007201499	0.997968	77.7358	23.0317	0.963782	0.957003
MMV007181-0.75b	MMV007181	6667998	536708965	0.998796	34.8397	15.2266	0.94984	0.856734
MMV007224-AR1a	MMV007224	8463276	792507057	0.96457	44.8064	21.8639	0.95791	0.888432
MMV007224-Fb	MMV007224	9356906	872693898	0.962914	49.8891	23.9549	0.958249	0.901114
MMV019017--R4-2	MMV019017	11568308	877308212	0.998858	53.4962	21.0953	0.96005	0.943653
MMV019017--R7-2	MMV019017	7621450	572845610	0.998838	35.4378	16.1583	0.957805	0.901704
MMV019017--R8-2	MMV019017	10202262	773761373	0.998931	47.3523	19.7079	0.959082	0.935271
MMV019017--R9-2	MMV019017	9835868	763181133	0.998789	47.6159	19.7551	0.95976	0.936984
MMV085203--11R3a	MMV085203	8943758	727163097	0.999277	46.8238	19.4736	0.951098	0.899759
MMV085203--1R3a	MMV085203	9679590	787144003	0.998964	52.0944	23.1736	0.956607	0.907182
MMV085203--2R3a	MMV085203	7366736	580370641	0.998931	38.0348	17.6496	0.952724	0.865253
MMV085203--6R3a	MMV085203	7927180	650106914	0.998217	43.8057	20.9052	0.955285	0.878445
MMV085203--7R3a	MMV085203	6137454	476045059	0.997745	32.5992	17.4179	0.947902	0.792172
MMV085203-21 R2b	MMV085203	13771348	1122292027	0.99925	72.0041	29.2621	0.960122	0.941631
MMV085203-24 R2b	MMV085203	12594810	1021298967	0.999142	66.4398	28.8881	0.959569	0.934486
MMV1007245--11-R3b	MMV1007245	11537306	869154824	0.998337	60.4935	25.0077	0.960392	0.937491
MMV1007245--13-R4b	MMV1007245	9868018	704067319	0.997057	49.8883	23.3146	0.962264	0.931073
MMV1007245--14-R4b	MMV1007245	10119256	751653017	0.997706	52.8077	23.6578	0.960652	0.929348
MMV1028806-1--R1a	MMV1028806	16266702	1293796922	0.997128	82.3383	42.2528	0.957178	0.918983
MMV1078458--10-R3a	MMV1078458	11069900	794988340	0.99831	54.1319	25.7213	0.958869	0.920744
MMV1078458--2R3a	MMV1078458	6788128	536528364	0.998211	36.6973	18.6814	0.95628	0.847312
MMV1078458--4R3a	MMV1078458	6297678	505667445	0.997929	34.8182	18.2487	0.956	0.825264
MMV1078458--5R3a	MMV1078458	6790944	543786755	0.998128	36.4565	18.7622	0.954207	0.836877
MMV1078458--6R3a	MMV1078458	7288196	580325770	0.998292	39.4135	20.0014	0.9566	0.85995
MMV1078458--7-R3a	MMV1078458	10235512	681213747	0.997357	46.5707	24.7291	0.961334	0.918279
MMV1078458--8-R4a	MMV1078458	10955316	803915386	0.997647	55.6176	30.0468	0.957566	0.89941
MMV1078458--9-R3a	MMV1078458	10425050	764723833	0.997838	53.2414	25.4194	0.961039	0.930775
Z46108311--2R2c	MMV1214532	8003642	646468933	0.998734	42.6727	20.7721	0.955906	0.874626
Z46108311--6R2b	MMV1214532	7420722	596931199	0.998458	39.2916	20.3033	0.952545	0.842083
MMV1308535-1 R3a	MMV1308535	9465418	766938647	0.999022	51.8037	24.4931	0.959192	0.914949
MMV1308535-9 R3a	MMV1308535	11125002	799575128	0.999603	22.2743	9.27865	0.951151	0.67519
MMV1469689-1 R2a	MMV1469689	11675264	964361740	0.997702	65.3086	25.7189	0.962601	0.949306
MMV1469689-3 R2a	MMV1469689	9612998	785144794	0.997741	52.9734	21.5115	0.961419	0.944708
MMV1469689-4 R2a	MMV1469689	9228854	740397254	0.99796	49.8274	20.9183	0.960159	0.93181
MMV1469689-5 R2a	MMV1469689	9826268	809678705	0.99805	53.9943	22.0943	0.960533	0.937243
MMV306025--R1-2	MMV306025	11572642	891978265	0.998908	53.972	21.7386	0.959565	0.94056
MMV306025--R2-2	MMV306025	11440478	881350064	0.998649	54.6858	21.7981	0.960758	0.94553
MMV306025--R3-2	MMV306025	6883054	534977049	0.997913	35.226	16.6215	0.950149	0.850055
MMV306025--R4-2	MMV306025	7441166	581852624	0.997788	38.364	19.0155	0.957868	0.86919
MMV306025--R5-2	MMV306025	11170214	855361917	0.998728	52.2351	21.8996	0.958174	0.927453
MMV396736--12Res2a	MMV396736	13929266	1100471705	0.997594	70.4216	33.4436	0.96435	0.948807
MMV396736--R10-2	MMV396736	9338008	688610879	0.998501	41.0911	18.3535	0.957343	0.912754
MMV396736--R12-2	MMV396736	10645368	816094385	0.998343	50.1511	21.7784	0.95935	0.930952
MMV396736--R16-2	MMV396736	12414058	944303137	0.998615	57.3323	22.3567	0.959628	0.941524
MMV396736--R20-2	MMV396736	7943040	638605445	0.99878	42.6466	18.4819	0.959889	0.921169
MMV396736--R9-2	MMV396736	8868790	668302168	0.998486	40.4154	17.151	0.95743	0.9184
MMV403679--2R4a	MMV403679	7063872	570738013	0.998381	38.5136	18.329	0.95353	0.85941
MMV403679--3R4a	MMV403679	8560262	707787355	0.998074	46.8241	20.684	0.956797	0.90398
MMV403679--5R4a	MMV403679	8786630	715806584	0.998651	47.8533	21.704	0.957834	0.907446
MMV403679--6R4a	MMV403679	10213132	836995358	0.999008	54.8276	23.0393	0.957964	0.922648
MMV403679--7R4a	MMV403679	6959682	565551981	0.999134	36.334	16.0007	0.95362	0.884649
MMV403679--8R4a	MMV403679	11568782	935807195	0.998864	60.8606	25.7492	0.957102	0.917846
MMV403679--9R4a	MMV403679	7074964	570699059	0.998443	38.155	18.4934	0.952818	0.855434
MMV403679--R3-2	MMV403679	15096408	1337630693	0.998521	96.3265	27.1886	0.962641	0.957085
MMV403679--R4-2	MMV403679	8224290	808206992	0.988586	53.733	21.8054	0.961324	0.953
MMV403679--R5-2	MMV403679	9957054	861283814	0.998423	63.3347	22.7472	0.960928	0.953449
MMV403679--R6-2	MMV403679	11726992	1014990168	0.998524	74.5444	23.998	0.96211	0.955437
MMV403679--R9-2	MMV403679	7810160	641030070	0.998297	45.3641	21.2764	0.959893	0.950059
MMV665794--10R9c	MMV665794	10282500	969316650	0.996027	48.3209	20.892	0.95107	0.902162
MMV665794--11R9c	MMV665794	7441064	720972495	0.992656	39.9008	20.1661	0.952409	0.857185
MMV665794--7R9c	MMV665794	8785206	696745208	0.998032	45.9707	23.1299	0.953935	0.881062
MMV665794--8R9c	MMV665794	7020580	531559229	0.998125	35.6761	19.0488	0.946452	0.815183
MMV665794--R6-2	MMV665794	10085712	893305168	0.992749	46.3909	18.2283	0.958851	0.938623
MMV665794--R7-2	MMV665794	14608820	1102963774	0.998785	65.1502	24.0399	0.96033	0.948226
MMV665807--R2-2	MMV665807	13371836	1147765320	0.99839	81.8232	24.9929	0.961598	0.955416
MMV665807--R3-2	MMV665807	11138626	966776473	0.998069	70.3848	23.5558	0.96138	0.954498
MMV665807--R4-2	MMV665807	7949414	673786095	0.997907	50.9629	21.1283	0.961147	0.952272
MMV665807--R5-2	MMV665807	7232942	631395010	0.998407	47.1607	21.1288	0.960309	0.951372
MMV665852--R312a	MMV665852	8943362	717042119	0.998843	46.9191	22.3642	0.956607	0.894235
MMV665852--R37b	MMV665852	6635066	522343905	0.998617	33.8113	16.1901	0.951538	0.835835
MMV665852--R39b	MMV665852	7102698	572280532	0.998551	37.9655	18.9451	0.954457	0.854119
MMV665852--R1a-2	MMV665852	6646066	571425173	0.998516	42.5909	20.6688	0.959777	0.949616
MMV665852--R2a-2	MMV665852	7506060	645118494	0.998376	48.3496	21.3732	0.960773	0.95167
MMV665852--R4-2	MMV665852	6842372	587202338	0.99829	45.05	20.189	0.960779	0.950827
MMV665852--R5-2	MMV665852	18783630	1618319897	0.99857	116.84	31.0485	0.96331	0.958605
MMV665852--13R3b	MMV665852	6281380	593590769	0.987598	32.7544	16.0968	0.948528	0.806569
MMV665852--15R3a	MMV665852	7538488	701862889	0.969817	40.6966	19.245	0.95413	0.871537
MMV665852--16R3b	MMV665852	6810380	635291801	0.970128	35.6628	17.8308	0.953123	0.840011
MMV665852--17R3a	MMV665852	7667566	725960949	0.983777	40.433	19.4737	0.953851	0.864292
MMV665852--18R3b	MMV665852	6677962	630262724	0.985183	34.7393	17.4488	0.94966	0.82301
MMV665882--13_R4a	MMV665882	15444032	1151179456	0.99912	64.4706	23.9684	0.955328	0.939642
MMV665882--14_R4a	MMV665882	13595268	1031518368	0.998394	71.6358	30.0355	0.961116	0.942574
MMV665882--16_R4a	MMV665882	10946984	813330832	0.998566	56.1617	23.4467	0.958457	0.928929
MMV665882--17_R4b	MMV665882	14667398	1100898895	0.998421	75.8843	32.9709	0.960079	0.937278
MMV665909--2R4a	MMV665909	6043170	485855423	0.996399	33.3172	17.9463	0.951174	0.795724
MMV665909--8R4a	MMV665909	8624894	697336074	0.998874	46.2159	20.9546	0.955319	0.891316
MMV667491--R4b-2	MMV667491	15479130	1292321691	0.994601	86.791	31.7579	0.964509	0.955869
MMV667491--R5b-2	MMV667491	16077424	1326048903	0.995416	89.8487	32.5848	0.962484	0.953758
MMV667491--R7c-2	MMV667491	20603274	1669594870	0.994983	108.987	38.2045	0.965297	0.957738
MMV667491--R8a-2	MMV667491	17749068	1412696283	0.994751	93.5199	34.1366	0.963809	0.955227
MMV667491--R9a-2	MMV667491	13582270	1301602287	0.972923	76.3696	29.1665	0.964113	0.954882
Poseconazole--R1d-2	posaconazole	9749174	698697885	0.998936	38.5974	17.3678	0.955157	0.908826
Poseconazole--R4d-2	posaconazole	9337812	707328489	0.998937	41.7701	18.2718	0.957105	0.918901
Poseconazole--R5c-2	posaconazole	6917576	544270998	0.998707	32.9508	15.7515	0.956732	0.87733
Poseconazole--R7c-2	posaconazole	17166174	1315840930	0.998301	74.3879	29.2059	0.960287	0.947551
Rap--1Res3a	rapamycin	18570638	1459583673	0.997607	93.2735	36.723	0.963964	0.95484
Rap--4Res3a	rapamycin	20258990	1628001162	0.998144	103.186	36.1578	0.9631	0.955691
CBR410--14-R5a	CBR410	5146108	374647592	0.99939	26.0029	16.4056	0.938852	0.636758
CBR410--15-R5a	CBR410	6362220	464027254	0.999526	30.414	15.9636	0.949922	0.782982
CBR410--16-R5b	CBR410	7064194	508586975	0.999517	33.4018	17.4522	0.949184	0.800509
CBR410--17-R5b	CBR410	5675142	417106806	0.999434	28.8007	17.0356	0.946405	0.712003
CBR410--1-R2a	CBR410	11071298	885626667	0.997871	56.6125	22.4393	0.960441	0.943234
CBR410--4-R2a	CRB410	11009818	877177802	0.997772	57.0938	22.8008	0.960923	0.943648
CBR410--5-R2a	CBR410	11740530	952355325	0.998104	61.0573	23.517	0.960186	0.944588
CBR499--2R3c	CBR499	6416730	520912142	0.99833	35.4413	17.6014	0.948555	0.826349
CBR499--4R3c	CBR499	6459802	528077788	0.99838	35.4875	16.992	0.947971	0.833376
CBR499--5R3c	CBR499	8288058	689087003	0.998484	46.0154	21.4086	0.95442	0.882941
CBR499--6R3c	CBR499	7494506	613663870	0.998621	41.101	19.0595	0.950376	0.862588
CBR113--1-R4a	CBR113	13042614	1067752053	0.998866	66.4774	23.2068	0.959053	0.946592
CBR113--3-R4a	CBR113	10607614	874087894	0.998652	57.1626	20.9455	0.959643	0.942165
CBR113--6-R4a	CBR113	13322050	1093174014	0.998182	73.1797	27.4035	0.962627	0.952441
CBR113--7-R4a	CBR113	13388090	1114341017	0.998596	72.8229	27.943	0.960768	0.94768
CBR113--8-R4a	CBR113	12287994	1004307621	0.997371	67.6074	29.4831	0.964058	0.950027
CBR668--1-R3b	CBR668	5751874	411439588	0.999479	27.4277	18.9037	0.910403	0.619071
CBR668--2-R3b	CBR668	5870982	463504843	0.999288	32.9107	15.3755	0.952409	0.839698
CBR668--3-R3a	CBR668	5436168	421706975	0.999372	30.2724	14.8876	0.945603	0.793469
CBR668--4-R3a	CBR668	6104936	462764354	0.999444	31.9457	16.3107	0.941923	0.791649
CBR668--5-R3b	CBR668	6464500	496988727	0.999509	33.4124	16.8979	0.945971	0.799491
CBR668--7-R3b	CBR668	6913546	512551616	0.99945	35.3043	18.3458	0.951079	0.811211
CBR668--21-R4a	CBR668	9494314	785544222	0.996102	54.0302	24.7799	0.964258	0.944376
CBR668--22-R4a	CBR668	8847858	713550315	0.998186	46.4317	18.8484	0.959161	0.931971
CBR668--23-R4a	CBR668	8933096	700060754	0.99835	44.2486	17.9629	0.958488	0.938192
CBR668--24-R4a	CBR668	8669094	696418215	0.998323	44.586	18.0332	0.958002	0.925203
CBR110-16-R3a	CBR110	7700798	619242317	0.998954	41.7479	21.5099	0.957003	0.876086
CBR110-1-R4a	CBR110	10769328	850813533	0.998704	52.1274	19.1269	0.958235	0.941118
CBR110-10-R4a	CBR110	13411966	1079765751	0.998146	68.6008	24.7635	0.961263	0.950036
CBR110-11-R3a	CBR110	9813452	792447539	0.998648	54.0528	26.0839	0.961986	0.927148
CBR110-12-R3a	CBR110	8869676	719978356	0.998951	48.5184	22.8823	0.95998	0.915182
CBR110-13-R3a	CBR110	8180406	657425732	0.999119	43.665	22.5642	0.954402	0.87155
CBR110-14-R3a	CBR110	7970028	651538887	0.998814	44.5274	22.7534	0.957801	0.886108
CBR110-15-R3a	CBR110	12560240	1034560535	0.999124	68.6939	34.9466	0.960153	0.925815
CBR110-2-R4a	CBR110	9727812	781610154	0.998084	49.9723	20.7332	0.959702	0.938142
CBR110-5-R4a	CBR110	15238010	1262930642	0.997766	84.0688	32.7795	0.964	0.953872
CBR110-7-R4a	CBR110	11922234	966179852	0.998182	62.4192	23.8419	0.961062	0.947517
CBR110-8-R4a	CBR110	14689202	1198270516	0.998374	76.1307	26.8181	0.961676	0.952407
CBR868--10-R5a	CBR868	8527426	611634370	0.999596	39.9444	20.0597	0.953769	0.861842
CBR868--11-R5a	CBR868	6039368	440307511	0.999457	29.8728	16.8428	0.947502	0.747671
CBR868--12R3a	CBR868	8457250	694719810	0.998473	46.3288	22.0197	0.955857	0.884439
CBR868--13R3a	CBR868	10634026	832983780	0.999339	50.4724	18.5549	0.953383	0.920489
CBR868--15R3a	CBR868	10490952	846271479	0.998858	54.2886	22.7551	0.9539	0.906951
CBR868--7-R5b	CBR868	7563248	552353960	0.999545	36.9936	19.7886	0.951171	0.812195
CBR868--8-R5b	CBR868	7445558	545609606	0.999562	36.3168	19.0967	0.951428	0.815211
CBR868-2--R2a	CBR868	12768558	1016984269	0.997787	65.22	34.3239	0.956457	0.900254
CBR868-4--R2a	CBR868	16604202	1319007583	0.997119	84.8351	40.7814	0.959697	0.932521
CBR868-5--R2a	CBR868	17328132	1389902106	0.9974	88.7226	43.7491	0.959666	0.931841
CBR572-1-R3a	CBR572	13566982	1288274116	0.995322	68.5818	26.3733	0.957269	0.937069
CBR572-2-R3a	CBR572	10936942	1052347445	0.996802	58.3418	27.605	0.958879	0.922716
CBR572-4-R3a	CBR572	12092691	1166582691	0.997173	64.9909	30.4245	0.958168	0.92591
Sertraline--18-R4a	sertraline	5887440	423464929	0.999537	27.6003	14.6954	0.946303	0.719677
Sertraline--20-R5a	sertraline	7079310	528021858	0.99937	37.1836	20.3404	0.95255	0.81424
Stauro--2Res2a	staurosporine	19670006	1527683063	0.998084	96.9193	39.6926	0.960971	0.946373
Stauro--3Res2a	staurosporine	11538442	913552963	0.997075	62.0128	28.3622	0.963977	0.945303
Tav--11Res2b	tavaborole	14662896	1204653708	0.997271	80.2909	33.6343	0.963266	0.951356
Tav--7Res2c	tavaborole	14916944	1216577605	0.996713	79.1422	33.6305	0.963622	0.951979
Tav--8Res2b	tavaborole	15122120	1251510113	0.997744	81.9746	32.8697	0.962741	0.951064
Tav--9Res2c	tavaborole	17211748	1419883102	0.997803	91.6744	36.7497	0.963251	0.952721
TCMDC124263--1-R3a	TCMDC-124263	8483746	616007711	0.999457	40.9727	21.0952	0.953653	0.850651
TCMDC124263--10R3a	TCMDC-124263	7752668	638545292	0.997568	42.7645	21.0137	0.955066	0.873857
TCMDC124263--2-R3a	TCMDC-124263	7651980	553722971	0.99949	36.826	20.1245	0.94825	0.800739
TCMDC124263--3-R3a	TCMDC-124263	8345562	605580421	0.999492	40.7038	21.1939	0.952381	0.837745
TCMDC124263--4-R3a	TCMDC-124263	7878078	588244991	0.999492	39.2904	21.1492	0.95147	0.819097
TCMDC124263--6-R3a	TCMDC-124263	7942722	578892833	0.999475	38.0002	21.1854	0.95072	0.810149
TCMDC124263--7-R3a	TCMDC-124263	7719524	547741651	0.999552	33.857	18.1314	0.949273	0.794755
TCMDC124263--8-R3a	TCMDC-124263	4754948	336984045	0.999363	22.7145	17.9963	0.899564	0.490138
TCMDC124263-11-R3a	TCMDC-124263	14620014	1189556237	0.997871	76.2747	27.6878	0.961426	0.949859
TCMDC124263-12-R3a	TCMDC-124263	12419148	1007701446	0.997568	65.1986	25.5839	0.961748	0.94828
TCMDC124263-14-R3a	TCMDC-124263	10844608	882137687	0.997342	58.2182	23.3671	0.961952	0.947297
TCMDC124263-15-R3a	TCMDC-124263	11104944	904514580	0.997705	58.6402	22.6494	0.961014	0.946205
TCMDC124263-16-R3a	TCMDC-124263	10690504	876353707	0.996863	59.1669	26.2733	0.963302	0.947478
Wortmannin -13-R3a	Wortmannin	9334690	755056129	0.998163	50.4992	22.116	0.960016	0.932198
Wortmannin -14-R3a	Wortmannin	9538924	772271459	0.998179	51.2274	20.8466	0.959937	0.937105
Wortmannin -17-R3a	Wortmannin	14162060	1166690610	0.997613	76.0294	31.2413	0.962771	0.952209
NODRUG--GM2	Parent	5611102	557641556	0.987096	42.9879	20.7139	0.96147	0.95041
Averages		1.07839e+07	8.53564e+08	0.997364	54.654	23.6865	0.956574	0.886518
Total Samples (including parent): 356
