## Supplementary material for "Defining the Yeast Resistome through *in vitro* Evolution and Whole Genome Sequencing": S9. YRR1 IC50s

### Sheet: YRR1 IC50s
Table S9. YRR1 mutant strains used to evaluate resistance. Eighteen hours IC50 values were determined through an 8-point dose response. Average IC50s and standard deviations are based on 2 biological replicates (mean ± standard error with n ≥ 2) and fold resistances (calculated relative to the parental strain) are indicated.
	IC50 (µM)	IC50 (µM)	IC50 (µM)	Average IC50 (µM)	Standard deviation of IC50	Average IC50 fold-shift relative to wt parent		IC50 (µM)	IC50 (µM)	IC50 (µM)	Average IC50 (µM)	Standard deviation of IC50	Average IC50 fold-shift relative to wt parent		IC50 (µM)	IC50 (µM)	IC50 (µM)	Average IC50 (µM)	Standard deviation of IC50	Average IC50 fold-shift relative to wt parent		IC50 (µM)	IC50 (µM)	IC50 (µM)	Average IC50 (µM)	Standard deviation of IC50	Average IC50 fold-shift relative to wt parent		IC50 (µM)	IC50 (µM)	IC50 (µM)	Average IC50 (µM)	Standard deviation of IC50	Average IC50 fold-shift relative to wt parent
strain name/compound	DDD01027481	DDD01027481	DDD01027481					AN7973	AN7973	AN7973					CBR113	CBR113	CBR113					MMV665852	MMV665852	MMV665852					chx	chx	chx
YRR1 wt (EAW001)	2.51	6.04	3.83	4.13	1.78			0.306	0.43	0.34	0.358667	0.0640729			2.31	2.98	2.21	2.5	0.42			0.349	0.388	0.241	0.33	0.08			0.028	0.055	0.035	0.047	0.01
YRR1 deletion (EAW100)	5.518	4.533	4.261	4.77067	0.661344	1.15513		0.499	0.459	0.47	0.476	0.020664	1.32714		4.27	3.42		3.845	0.601041	1.538		1.4	1.9		1.65	0.353553	5		0.073	0.088	0.047	0.0693333	0.0207445	1.47518
YRR1 L611F (EAW125)	37.083	33.131	42.31	37.508	4.60423	9.08184		7.62	6.36	7.15	7.04333	0.636736	19.6375		101.096	87.321	139.226	109.214	26.888	43.6857		>75	>75	>75	>75		>272		0.335	0.194	0.22	0.249667	0.0750355	5.31206
YRR1 T623K (EAW215)	30.4	34.85		32.625	3.14663	7.89952		6.87	11.26		9.065	3.1042	25.2742		71.23	69.78		70.505	1.0253	28.202		>75	>75		>75		>272		0.53	0.34		0.435	0.13435	9.25532
YRR1 S616Y (EAW265)	12.24	14.46		13.35	1.56978	2.79835		4.63	4.54		4.585	0.0636396	12.7835		60.21	60.93		60.57	0.509117	24.228		>75	>75		>75		>272		0.26	0.27		0.265	0.00707107	5.6383
YRR1 V612F (EAW267)	14.63	18.6		16.615	2.80721	4.023		4.04	6.92		5.48	2.03647	15.2788		71.06	53.81		62.435	12.1976	24.974		>75	>75		>75		>272		0.37	0.32		0.345	0.0353553	7.34043
YRR1 S685L (EAW268)	9.21	9.6		9.405	0.275772	2.27724		1.33	1.65		1.49	0.226274	4.15428		42	35.65		38.825	4.49013	15.53		>75	>75		>75		>272		0.22	0.25		0.235	0.0212132	5
YRR1 W791R (EAW352)	13.2	17.84		15.52	3.28098	3.75787		6.7	6.51		6.605	0.13435	18.4154		76.06	59.14		67.6	11.9642	27.04		>75	>75		>75		>272		0.31	0.31		0.31	0	6.59574
YRR1 I700T (EAW457)	33.9	24.6		29.25	6.57609	7.08232		>15	>15		>15		>41.7		72.5	72.69		72.595	0.13435	29.038		>75	>75		>75		>272		0.39	0.47		0.43	0.0565685	9.14894
YRR1 R708S (EAW458)	45.07	30.51		37.79	10.2955	9.15012		>15	>15		>15		>41.7		71.31	77.27		74.29	4.21436	29.716		>75	>75		>75		>272		0.44	0.38		0.41	0.0424264	8.7234
