## Supplementary material for "Defining the Yeast Resistome through *in vitro* Evolution and Whole Genome Sequencing": S12. Oligonucleotides

### Sheet: CRISPR Oligos
Table S12. List of oligos used to knock in putative resistance-conferring mutations.
Gene name	Amino acid change	gRNA forward primer	gRNA reverse primer	Donor template sequence	Sequencing primer- coding strand	Sequencing primer- noncoding strand
ACT1	R116K	tcTCTTTTCTCTGTTTGATTTAgTTTTAGAGCTAGAAATAGCAAG	aacTAAATCAAACAGAGAAAAGAgATCATTTATCTTTCACTGCGGAG	CCCTGTTCTTTTGACTGAAGCTCCAATGAACCCTAAATCAAACAAAGAAAAGATGACTCAAATTATGTTTGAAACTTTCAACGTTCCAGC	GACGATATGGAAAAGATCTGGC	ACGACGTGAGTAACACCATCAC
AFT1	K226M	tcATTCGTTAAAGAGGAAAAGAgTTTTAGAGCTAGAAATAGCAAG	aacTCTTTTCCTCTTTAACGAATgATCATTTATCTTTCACTGCGGAG	GTTTAATAACTGTCCGTTTAGAGTACGAGCTACTTATTCGTTAATGAGGAAAAGATGGAGCATTGTTGTAATGGACAATAACCATTCACA	ACATCCTCCATAAAGCCAAAGA	AATCACAGGGGATTGTAGCTGT
ANY1	S145*	tcATGTGACAATGACTCTACATgTTTTAGAGCTAGAAATAGCAAG	aacATGTAGAGTCATTGTCACATgATCATTTATCTTTCACTGCGGAG	TAGACCTGATGAGTACAAATACCAAAATCTCACCGATGTAGAGTAATTGTCACATTTGATTCACGACATATGGTTCGAGTTTTTTAGCTG	TCAACTGATCTTGCTGAGAACAA	AAAACGCTCCAATTCTTTTGAA
BCK1	T1196A	tcCGTTACTACAGGTGAGATGAgTTTTAGAGCTAGAAATAGCAAG	aacTCATCTCACCTGTAGTAACGgATCATTTATCTTTCACTGCGGAG	TAGGGAAGGGATCTTTCGGTGCTGTTTATTTATGTTTAAACGTTGCTACAGGTGAGATGATGGCCGTTAAGCAGGTTGAGGTCCCCAAGT	AATGTGGGGTACAAGAATGGTC	TCCACGGTACTTAGAATGGCTT
BCK1	G1262A	tcTATGTTGCTGGTGGCTCCGTgTTTTAGAGCTAGAAATAGCAAG	aacACGGAGCCACCAGCAACATAgATCATTTATCTTTCACTGCGGAG	GAATAAAAACAATATTTACAGTTTGTTTTTAGAATATGTTGCTGCTGGCTCCGTGGGATCCTTGATTAGAATGTATGGAAGATTCGATGA	CCATTCTAAGTACCGTGGAAGC	CCTGTGGAGAATACCTTTCGAG
BCY1	R275M	tcGTTTGTTGTGGGCTCTAGACgTTTTAGAGCTAGAAATAGCAAG	aacGTCTAGAGCCCACAACAAACgATCATTTATCTTTCACTGCGGAG	CACCGTTGTAGCAACCTCCGACTGTTTGTTGTGGGCTCTAGACATGCTCACCTTCAGAAAAATACTTTTGGGCAGCTCTTTCAAGAAGAG	ATGTCGTCGAAAAGGGTACTGT	CATGCTCTTCAAAAGATCGTCA
BUL1	N148K	tcTCTGGATCGACGTTGCCCTGgTTTTAGAGCTAGAAATAGCAAG	aacCAGGGCAACGTCGATCCAGAgATCATTTATCTTTCACTGCGGAG	TTTGAGATGTACAATACCCTGCATAGGCACATTCCGCAGGGCAA	GACCGACGGAGATATCAACAAT	GGTTCGAAGGGGAATTAAGTTT
CBR1	G103A	tcTCGTTGGATGGAGATACAAAgTTTTAGAGCTAGAAATAGCAAG	aacTTTGTATCTCCATCCAACGAgATCATTTATCTTTCACTGCGGAG	TACCAGATCGTATACGCCCACATCGTTGGATGGAGATACAAAGGCAAACTTTGAATTACTAGTGAAGTCTTACCCCACAGGTAACGTTTC	TACCTCATGCTGACGACGTACT	CTTAGAAACGTTACCTGTGGGG
CDC39	V825I	tcCCACATATTTAGTTACGCAAgTTTTAGAGCTAGAAATAGCAAG	aacTTGCGTAACTAAATATGTGGgATCATTTATCTTTCACTGCGGAG	AAAGTTTGACACCAAATTATTTTTCTTGGTTTTCCACATATTTAATTACGCAAAGGGCTAAAACAGAACCTAACTATCATGATCTTTATA	GAAGGTGCTCCTAAAGATGTCG	GGCTTGCTCGTCTTTTGTAGAT
CDC43	Y44C	tcATAATATTCTACTCAATCTCgTTTTAGAGCTAGAAATAGCAAG	aacGAGATTGAGTAGAATATTATgATCATTTATCTTTCACTGCGGAG	TTCACATCAGGGACATGACGTGAACAGAATGGCGATAATATTCTGCTCAATCTCAGGACTCTCTATATTTGATGTTAACGTTTCTGCGAA	TACAGTTGCTTCCCTCTTCACA	AATCATGGACAACAATGCAAAG
CDC43	C343W	tcATTTATATCACAGCTGTCTAgTTTTAGAGCTAGAAATAGCAAG	aacTAGACAGCTGTGATATAAATgATCATTTATCTTTCACTGCGGAG	TTTAGTAAAAATGACGAAGAAGATGCTGATTTATATCACAGCTGGCTAGGGAGCGCTGCGTTAGCATTAATTGAGGGGAAATTTAATGGA	ATTGGAAAATGCTATGCCAAAC	TTTTTCGCTTGCTCACATTTAT
CDC60	V400D	tcGTAGCAATGACAGTTTCCATgTTTTAGAGCTAGAAATAGCAAG	aacATGGAAACTGTCATTGCTACgATCATTTATCTTTCACTGCGGAG	ACAATCTGTATATCCAGAACTAAGAATATTGCCTATGGAAACTGACATTGCTACCAAGGGTACTGGTGTCGTCACGTGTGTACCATCTAA	ACTGTCCCAGGTAAGGCATTTA	TGCCGTAGTATTCAGGTTTGTG
CSG2	K141*	tcTGTGGCTAAGCTAACAGTGCgTTTTAGAGCTAGAAATAGCAAG	aacGCACTGTTAGCTTAGCCACAgATCATTTATCTTTCACTGCGGAG	AGAAGCAAAAAATCATATCCGTGGCTACCTTCAAATATGTGGCTTAGCTAACAGTGCTGGCTCTCATAATGATTGTCGCTGATTTGACTT	GACAAACGAAGATGTCGATACG	GTGACAATGACAAAGCCATGTT
CYR1	F1718V	tcAGAAGGAGACGCCTTTATGGgTTTTAGAGCTAGAAATAGCAAG	aacCCATAAAGGCGTCTCCTTCTgATCATTTATCTTTCACTGCGGAG	TACGAATTTACGGTGGTTACGAAGTAAAGACAGAAGGAGACGCCGTTATGGTGGCATTTCCTACGCCAACTAGTGGTCTGACATGGTGCT	GAGGACCGCAATAAAAACTCAC	CCCCAATGAATACCCATTCTAA
ELO2	G183C	tcATAATAAGGCAGTAGCGCCAgTTTTAGAGCTAGAAATAGCAAG	aacTGGCGCTACTGCCTTATTATgATCATTTATCTTTCACTGCGGAG	TGCTAAAACATAAAAAATTGACATTTTTGCATACTTATCACCATTGCGCTACTGCCTTATTATGTTACACCCAATTGATGGGCACCACA	GCACGGGTTATACTTCGCTATC	CTGGCAGCCAAGAAATAGTACC
ELO2	Q7*	tcTTGAGTAACGAGTGAATTCAgTTTTAGAGCTAGAAATAGCAAG	aacTGAATTCACTCGTTACTCAAgATCATTTATCTTTCACTGCGGAG	GAACTAATTATCTTCGTCTAGAAGCCATGAATTCACTCGTTACTTAATATGCTGCTCCGTTGTTCGAGCGTTATCCCCAACTTCATGACT	CGCGAAAAAGTCAATGAAAAAT	ATTCGCTTGGAACAAATCTACC
ERG9	G154A	tcATCACCGAGAAAATGGGTAAgTTTTAGAGCTAGAAATAGCAAG	aacTTACCCATTTTCTCGGTGATgATCATTTATCTTTCACTGCGGAG	ATATCAAGAAGTCATCAAGGAGATCACCGAGAAAATGGGTAATGCTATGGCCGACTACATCTTAGATGAAAATTACAACTTGAATGGGTT	AACTAAATGGAGTTTCGACGGA	CCAAACCAGCTACGTAGTGACA
ERG9	W108S	tcTTAACTAAATGGAGTTTCGAgTTTTAGAGCTAGAAATAGCAAG	aacTCGAAACTCCATTTAGTTAAgATCATTTATCTTTCACTGCGGAG	TGACTTGTTGCGTCACTTCCACGAGAAATTGTTGTTAACTAAATCGAGTTTCGACGGAAATGCCCCCGATGTGAAGGACAGAGCCGTTTT	TTGAAAATTGACTTGTTGCGTC	TTACCCATTTTCTCGGTGATCT
ERG9	Y175N	tcGACAGTACACGTCGTAGTCGgTTTTAGAGCTAGAAATAGCAAG	aacCGACTACGACGTGTACTGTCgATCATTTATCTTTCACTGCGGAG	TAGATGAAAATTACAACTTGAATGGGTTGCAAACCGTCCACGACAACGACGTGTACTGTCACTACGTAGCTGGTTTGGTCGGTGATGGTT	TCAAGGAGATCACCGAGAAAAT	TTTGTAGGAAAAGACCCATGCT
ERG11	V154G	tcGAGCAAAAGAAGTTTGTTAAgTTTTAGAGCTAGAAATAGCAAG	aacTTAACAAACTTCTTTTGCTCgATCATTTATCTTTCACTGCGGAG	TTACGATTGTCCAAATTCTAGATTGATGGAGCAAAAGAAGTTTGGTAAGGGTGCTCTAACCAAAGAAGCCTTCAAGAGCTACGTTCCATT	CGGTGATATTTTTTCATTC	GTGCAATGGATGGTGCAT
ERG11	T318N	tcTGCTTGGATTTTGTTGCACTgTTTTAGAGCTAGAAATAGCAAG	aacAGTGCAACAAAATCCAAGCAgATCATTTATCTTTCACTGCGGAG	AATCGCTAACTTGTTAATTGGTGTCTTAATGGGTGGTCAACATAATTCTGCTGCCACTTCTGCTTGGATTTTGTTGCACTTAGCTGAAAG	CGGTGATATTTTTTCATTC	GTGCAATGGATGGTGCAT
ERG11	V311F	tcTTGTTAATTGGTGTCTTAATgTTTTAGAGCTAGAAATAGCAAG	aacATTAAGACACCAATTAACAAgATCATTTATCTTTCACTGCGGAG	GTGTGAAGATGACTGATCAAGAAATCGCTAACTTGTTAATTGGTTTCTTAATGGGTGGTCAACATACTTCTGCTGCCACTTCTGCTTGGA	GATCACGCTCAAAAGGCTATCT	TGTTGGACATCTGGTCTTTCAG
ERG12	W63S	tcACATTAGCTTTAATCATAAGgTTTTAGAGCTAGAAATAGCAAG	aacCTTATGATTAAAGCTAATGTgATCATTTATCTTTCACTGCGGAG	TACTATTGAATTGGACTTCCCGGACATTAGCTTTAATCATAAGTCGTCCATCAATGATTTCAATGCCATCACCGAGGATCAAGTAAACTC	TTTTTGGTGAACACTCTGCTGT	AACGGATCCAAAAGACTAACGA
ERG20	Y95C	tcGTTGTTGCAGGCTTACTTCTgTTTTAGAGCTAGAAATAGCAAG	aacAGAAGTAAGCCTGCAACAACgATCATTTATCTTTCACTGCGGAG	AAAGGTTGCCATTCTAGGTTGGTGCATTGAGTTGTTGCAGGCTTGCTTCTTGGTCGCCGATGATATGATGGACAAGTCCATTACCAGAAG	AACAATTGGGGCAAGAAGAATA	CCAACTTCAGGAACCTTGTACC
FPR1	Y33*	tcTACACCGGTACCTTGGAGAAgTTTTAGAGCTAGAAATAGCAAG	aacTTCTCCAAGGTACCGGTGTAgATCATTTATCTTTCACTGCGGAG	GGTGCCACCTTCCCAAAGACAGGTGACTTGGTTACCATTCATTAGACCGGTACCTTGGAGAACGGCCAAAAATTCGATTCCTCCGTTGAC	TCAAAATTGACAGAATTTCCCC	ACTTTGGAATACCAACATCCCA
FUR1	Y213*	tcGTTCCAGGGTTGGGTGACTTgTTTTAGAGCTAGAAATAGCAAG	aacAAGTCACCCAACCCTGGAACgATCATTTATCTTTCACTGCGGAG	AACAAGTATCTAGTTCCAGGTTTGGGTGATTTTGGTGACAGATAGTACTGTGTTTAAATAAATCACACCCGAACACCATCTTGAAGGTTC	TATCTAGTTCCAGGGTTGGGTG	AAGAGACGGCAACAAAGGTTTA
HEM1	Y444S	tcACAAGCTATCAACTTCCCTAgTTTTAGAGCTAGAAATAGCAAG	aacTAGGGAAGTTGATAGCTTGTgATCATTTATCTTTCACTGCGGAG	GGCTAAGCAAGCTTCTGACATCTTAATCAATAAGCATCAAATCTCCGTACAAGCTATTAACTTTCCTACGGTTGCTCGCGGTACCGAAAG	AAATCCTTCTCATATCGTCCCA	CTCTCTCCAACACCCAATAAGC
HRD3	Y214*	tcATAAATCTTTAGTATTGTACgTTTTAGAGCTAGAAATAGCAAG	aacGTACAATACTAAAGATTTATgATCATTTATCTTTCACTGCGGAG	GGCTTCAATGTCCCACGAAATTTTCATAAATCTTTAGTATTGTAAAGGGACATTGCTGAACAGCTGAGAAAGTCGTACTCCAGGGACGAA	GATCCCTCAGGATTCTGCTAAA	AGAAGATGGAACGGAATTCAAA
INP53	E693*	tcGTGTCTATAAGATTTGAGTAgTTTTAGAGCTAGAAATAGCAAG	aacTACTCAAATCTTATAGACACgATCATTTATCTTTCACTGCGGAG	TTAGGGGTATGGCTGGGAATAAAGGTGCAGTGTCTATAAGATTTTAGTACGGTGCCACTTCATTTTGTTTTGTCAATTCTCATCTCGCAG	ATACGTCAAACAAGTGGAGGGT	GACGTCTTCGTTCGGTAGATTT
INP53	S6*	tcTTTCAGAAGAACCTGAAAGGgTTTTAGAGCTAGAAATAGCAAG	aacCCTTTCAGGTTCTTCTGAAAgATCATTTATCTTTCACTGCGGAG	AATATCTAGTTATCCACTCCTTCATAGAATGATTATCTTTGTTTGAGAAGAACCTGAAAGGAGGCTAGCCATTGTATCCAACTTGTATGC	TTTGTGAAGGGAGAACAGTCAA	CCAACCGGTTTAAGAACAAGAG
LEM3	Y107*	tcTTGCGTTAGTCATACAGTCCgTTTTAGAGCTAGAAATAGCAAG	aacGGACTGTATGACTAACGCAAgATCATTTATCTTTCACTGCGGAG	ATATTAGCACAGAACTCCAAAGTGGATGAAGTAACCATATATTAACAGGACTGTATGACTAACGCAACCTCATCATGGAGCGACATCCCT	GGATGCATTCACTCAACAAAGA	TCTGATTCATCATCCACAAACC
LSB6	Q596*	tcATAAAACAGTGATAGCAGAGgTTTTAGAGCTAGAAATAGCAAG	aacCTCTGCTATCACTGTTTTATgATCATTTATCTTTCACTGCGGAG	CTCTGCACCCATTTGCTAATAAAACTGTGATTGCAGAGCGGCTATAAATAGTCAATTCCACCCCCGTATTCACCTGGTGTTGATTTTTTG	TTCACCAATGGTACTCCCTAGC	GCCGGTTGCTTTCTAACACTAC
NUP57	A233G	tcCCTCAAACAAACACTGCGCCgTTTTAGAGCTAGAAATAGCAAG	aacGGCGCAGTGTTTGTTTGAGGgATCATTTATCTTTCACTGCGGAG	AGGTGGCCTTTTTGGCCAATCCCAGCAGCCTCAAACAAACACTGGGCCCGGACTTGGAAACACGGTATCCACACAACCATCATTTGCTTG	CAGTAAGCCACAAGGATCAACA	GTACTTGAATTTGCTGCTGCTG
PDE2	W278*	tcATATGTACACAATCGCCATGgTTTTAGAGCTAGAAATAGCAAG	aacCATGGCGATTGTGTACATATgATCATTTATCTTTCACTGCGGAG	TTTCACAATTTTAGGCATGCCATCGATGTCATGCAAGCCACATGACGATTGTGTACATATCTTCTTAAAGATAATCCTGTACAAACATTA	GGGTTCACGCTTATCAAAAAGT	ATGACCGACATCATGACCTATG
PMA1	L290S	tcCATTTCACTGAAGTTTtGAAgTTTTAGAGCTAGAAATAGCAAG	aacTTCaAAACTTCAGTGAAATGgATCATTTATCTTTCACTGCGGAG	TTAACAAAGCCGCTGGTGGTCAAGGTCATTTCACTGAAGTTTcGAACGGTATTGGTATTATCTTATTGGTTTTGGTCATTGCCACTTTGT	CACTGTTAAGAGAGGTGAAGG	GTGTATGGTTCGTGCAAGG
PMA1	P339T	tcATAGTGGTGGTAACGACAGCgTTTTAGAGCTAGAAATAGCAAG	aacGCTGTCGTTACCACCACTATgATCATTTATCTTTCACTGCGGAG	CACTCTAGGTATTACTATTATTGGTGTCCCAGTCGGTTTGaCAGCTGTCGTTACCACCACTATGGCCGTCGGTGCTGCTTACTTGGCTAA	CACTGTTAAGAGAGGTGAAGG	GTGTATGGTTCGTGCAAGG
PMS1	K724*	tcGAAATTGATAATACCTCAGCgTTTTAGAGCTAGAAATAGCAAG	aacGCTGAGGTATTATCAATTTCgATCATTTATCTTTCACTGCGGAG	ATAATTTCGAAACACTGCAGGCCGTGACAGTTTTTAAATCGCAGTAATTGATAATACCTCAGCCGGTAGAATTAAGTGTCATTGATGAAC	AAAATGGAGGTTGTTGGACAAT	TGGAGCCAAACTCTTCTTCTTC
PMS1	N693K	tcATATTTGTTATCAACTTTTCgTTTTAGAGCTAGAAATAGCAAG	aacGAAAAGTTGATAACAAATATgATCATTTATCTTTCACTGCGGAG	CAATTTAATTTAGGATTTATCATAGTGACCAGAAAAGTTGATAAGAAATATGATCTGTTTATTGTCGATCAGCATGCAAGTGATGAAAAG	GAGGATTTCGAACAAGGAGAAA	CACTTAATTCTACCGGCTGAGG
POL2	C1089F	tcTCAGTAACAGGTGCATTGAAgTTTTAGAGCTAGAAATAGCAAG	aacTTCAATGCACCTGTTACTGAgATCATTTATCTTTCACTGCGGAG	GGATTTTTTGGGTGAAGATATGGTAAAAGATAAAGGTCTACAATTTAAATATATTATTAGTTCAAAACCTTTTAATGCTCCTGTTACTGA	ACTTCTATTACGACGGCAAGGA	CCCAATCGATTATGGTTCTGAT
PRE2	M120I	tcGGGTACAATGGCTGGTGGTGgTTTTAGAGCTAGAAATAGCAAG	aacCACCACCAGCCATTGTACCCgATCATTTATCTTTCACTGCGGAG	GTGAAGAAAGTTATTGAGATCAACCCATTTTTATTGGGTACAATTGCTGGTGGTGCGGCAGATTGTCAATTTTGGGAAACTTGGCTAGGT	TCCACAGCAGTTTTTAAGAGCA	TGCAGCCTACACTGAGAACCTA
RAV2	S194Stop	tcCGCAGACTGAGTAACAATCCgTTTTAGAGCTAGAAATAGCAAG	aacGGATTGTTACTCAGTCTGCGgATCATTTATCTTTCACTGCGGAG	AAGATAACAACTTTGCTATGAAGGAAATGTTCCAGGATTGTTACTAAGTCTGCGAATCCACAGCTCACATCCTAGGACTGGAACTTACGC	TGGAAATACTGAATCAAC	TGGAAATACTGAATCAAC
ROX1	Y84*	tcACCGGCTTGTATTTGTATTCgTTTTAGAGCTAGAAATAGCAAG	aacGAATACAAATACAAGCCGGTgATCATTTATCTTTCACTGCGGAG	AAGGAGAAACTAGAACATGAAAGGAAGTATCCTGAATACAAATAAAAGCCGGTAAGAAAGTCTAAGAAGAAGCAACTACTTTTGAAGGAA	AAGATAAGGCACACTGGGAAAA	TAATTGCGGTTGTGACTGTTTC
RPL28	Q38L	tcTCTGTGGTGATGTTGACCACgTTTTAGAGCTAGAAATAGCAAG	aacGTGGTCAACATCACCACAGAgATCATTTATCTTTCACTGCGGAG	TAAGCACAGAAAGCACCCCGGTGGTAGAGGTATGGCCGGTGGTCTACATCACCACAGAATTAACATGGATAAATACCATCCAGGTTATTT	ACCACGTTTCTTTTGTTTCGAT	GTCCACAATTTGTCCAAGTTCA
RPO21	V462F	tcATGGAATAACTTTTACTCTGgTTTTAGAGCTAGAAATAGCAAG	aacCAGAGTAAAAGTTATTCCATgATCATTTATCTTTCACTGCGGAG	AACCTTCGTTGCACAAAATGTCCATGATGGCCCACAGAGTAAAATTTATTCCATATTCTACATTTAGATTGAATTTGTCCGTTACATCTC	AGTATGGGTGGAAAGTTGAACG	ATTGTGGTGAAACAATTTGCAG
RSP5	W359C	tcTACTAGAACAACCACTTGGGgTTTTAGAGCTAGAAATAGCAAG	aacCCCAAGTGGTTGTTCTAGTAgATCATTTATCTTTCACTGCGGAG	GGAAGAGCTTATTTCGTTGACCATAATACTAGAACAACCACTTGTGTGGATCCAAGGAGACAACAGTATATACGTACTTATGGCCCTACA	CATCTGGTTTAGGCGAATTACC	CCCAGGTCGTTGTTTTTGTATT
SCD5	Q835E	tcCTATTAACATCTGCAGTGAAgTTTTAGAGCTAGAAATAGCAAG	aacTTCACTGCAGATGTTAATAGgATCATTTATCTTTCACTGCGGAG	CAATCTCCAAATTTTTTGTCACCTCAAAATGCTGCTAATAGTTAGTTTCAATCTTTACTTTCTTCTTCACCATCTCCAAATCCTACGCCA	GGGGCAACTTCACTTAAACAAC	TTTGTAAAGCATCGACTTGCTG
SGD1	T370K	tcGATTCTGTAACGTACTGCCTgTTTTAGAGCTAGAAATAGCAAG	aacAGGCAGTACGTTACAGAATCgATCATTTATCTTTCACTGCGGAG	TGATTTAAACAGATTGTATGATTCCCTGCCTAGGCAGTACGTTAAAGAATCGTTAACGAAAGGGATATTGAATATTATAAGCCAAAATCA	AAATCCCTATGTAGCTCCCACA	AATCCGTCCAACAACTTCTGAT
SIP3	E704*	tcAAATCTCTTCGTTACTATTTgTTTTAGAGCTAGAAATAGCAAG	aacAAATAGTAACGAAGAGATTTgATCATTTATCTTTCACTGCGGAG	AATATCTGTTAGAAAACAAGGCTATAAAAAACCCAAATAGTAACTAAGAGATTTTAGTAAAGTTTGAACAGATGGAAAAAGAATCTCAAG	GCGGTCTACAAATGAAAGCAAT	TTTGATGATTTTGGATACGCTG
SWH1	N412K	tcACTTGCATGCAACTTCAAAAgTTTTAGAGCTAGAAATAGCAAG	aacTTTTGAAGTTGCATGCAAGTgATCATTTATCTTTCACTGCGGAG	GCCTTAAGCCATGGCTTGTCATCCAAAGTGTCCAATAAAGAAAAGTTGCATGCAACTTCAAAACGGTTGACCAAGAGCCCGCATCTGTCC	CCATCGAGACAAATAGATGGGT	GTGCTGTCATCGTCATTATCGT
TAP42	T116K	tcTAATTTCCTGACACTATTGCgTTTTAGAGCTAGAAATAGCAAG	aacGCAATAGTGTCAGGAAATTAgATCATTTATCTTTCACTGCGGAG	GATTTACCTGAAAAAAAGCGTTGAATCTTTCATTAATTTCCTGAAACTATTGCAGGATTATAAGCTTCTAGATCCTTTGGTTGGTGAAAA	TGCTCAAAGGCAGTCTATGAAA	TTTTCTCTTCAACTGTGCTCCA
TCO89	L293*	tcAGGCCCTCAAATTTTGAGAAgTTTTAGAGCTAGAAATAGCAAG	aacTTCTCAAAATTTGAGGGCCTgATCATTTATCTTTCACTGCGGAG	GAAGGAAGCTGATATTGATGACTTGTCCAGCCATTCTCAAAATTAGAGGGCCTCATTGGTTAAAGCGGGCGATAATATATCAGAAGCACC	TCCAAGCTCAATTGAAACAAAA	TTACTCCTAGGGGCATCAATGT
TFC1	Q53K	tcAAAACACTCTAGTATACAGAgTTTTAGAGCTAGAAATAGCAAG	aacTCTGTATACTAGAGTGTTTTgATCATTTATCTTTCACTGCGGAG	GTTTAGAATTGCCACTTAATGTCTCCACAAAACACTCTAGTATAAAGAAGGCTATAAAAATGTGTGGGGGCATCGAAAAAGTGAAAGAAG	ATTTACGTTAGACCTGCCCAGA	CGACTCATCTCTGAAGGGAACT
TFC4	D110E	tcAATGACAAAGGTAAATCTTAgTTTTAGAGCTAGAAATAGCAAG	aacTAAGATTTACCTTTGTCATTgATCATTTATCTTTCACTGCGGAG	AGGGAAGCAAGTAACTTTAAGGTAAAAAAGAAGAAGAAAAATGAAAAAGGTAAATCTTACGGCCGCCAAAGAAAAGAAAGAGTGCTTGAT	AGAATTCTCGGACTACGGTGAA	TCTCCTAGGGTCTCGTAAGCAG
TOP1	E669*	tcAAAGAAACAAGAATTCGAAAgTTTTAGAGCTAGAAATAGCAAG	aacTTTCGAATTCTTGTTTCTTTgATCATTTATCTTTCACTGCGGAG	GTCAATTGAAGGAATGGTTGGAGAAAGTCGACGAAAAGAAACAATAATTCGAAAAGGAATTGAAAACCGGTGAAGTGGAACTGAAATCAA	ATCAGCGAAAATTTGTTAGGGA	GAAACCTGGGAGTTTTCCTCTT
TOP2	V481F	tcTTCAGCATTTTACCACGAAGgTTTTAGAGCTAGAAATAGCAAG	aacCTTCGTGGTAAAATGCTGAAgATCATTTATCTTTCACTGCGGAG	GAGATTATTATGGTTGTTATCCACTACGTGGTAAAATGCTAAATTTTAGAGAAGCTAGTGCTGATCAGATACTAAAAAACGCGGAAATTC	TGTTGCAGGTTTAGCTGTTGTT	CAAAAGACCAGGAAATGAGCTT
TUB2	R241S	tcACAACTTCATTGCGTTATCCgTTTTAGAGCTAGAAATAGCAAG	aacGGATAACGCAATGAAGTTGTgATCATTTATCTTTCACTGCGGAG	ACAACTTGGTCTCGAGCGTCATGTCTGGTGTGACAACTTCATTGAGTTATCCCGGCCAATTGAACTCTGATTTGAGAAAGTTGGCTGTTA	ATACAATGCCACGTTGTCTGTG	GTAGCCGACCATGAAGAAATGT
TUP1	W470C	tcAAGACAGACTGATTAGAATTgTTTTAGAGCTAGAAATAGCAAG	aacAATTCTAATCAGTCTGTCTTgATCATTTATCTTTCACTGCGGAG	AAATTTTTGGCAACAGGTGCTGAAGACAGACTGATTAGAATTTGTGATATTGAAAATAGAAAGATTGTTATGATTCTTCAAGGCCACGAA	ATTGGCAAAAGATGTGGAAAAC	CCTGAGGGAAAGTAGTCCAATG
TUP1	D471Y	tcAGACAGACTGATTAGAATTTgTTTTAGAGCTAGAAATAGCAAG	aacAAATTCTAATCAGTCTGTCTgATCATTTATCTTTCACTGCGGAG	AATTTTTGGCAACAGGTGCTGAAGACAGACTGATTAGAATTTGGTATATTGAAAATAGAAAGATTGTTATGATTCTTCAAGGCCACGAAC	ATTGGCAAAAGATGTGGAAAAC	CCTGAGGGAAAGTAGTCCAATG
TUP1	R468I	tcAAGACAGACTGATTAGAATTgTTTTAGAGCTAGAAATAGCAAG	aacAATTCTAATCAGTCTGTCTTgATCATTTATCTTTCACTGCGGAG	AGATGGGAAATTTTTGGCAACAGGTGCTGAAGACAGACTGATTATAATTTGGGATATTGAAAATAGAAAGATTGTTATGATTCTTCAAGG	ATTGGCAAAAGATGTGGAAAAC	CCTGAGGGAAAGTAGTCCAATG
UTP18	G454S	tcTGGAAAGACCAAGGTGGCGTgTTTTAGAGCTAGAAATAGCAAG	aacACGCCACCTTGGTCTTTCCAgATCATTTATCTTTCACTGCGGAG	AGAATGGCCATGTTATAAGAAGATGGAAAGACCAAGGTGGCGTGAGTATAACAAAAATCCAAGTTGGTGGTGGGACAACAACTACTTGTC	TAATTGCTGTAAACGCGTATGG	ACTCTCACTACCTACCGCAAGC
VMA1	V35F	tcCATCTATTCTGTCTCTGGTCgTTTTAGAGCTAGAAATAGCAAG	aacGACCAGAGACAGAATAGATGgATCATTTATCTTTCACTGCGGAG	ATGCTGAATCTGAATATGGTGCCATCTATTCTGTCTCTGGTCCGTATGCTGAATCTGAATATGGTGCCATCTATTCTGTCTCTGGTCCG	ATTGAAAACGCTCGTAAGGAAA	CTACCGACAGAGGCTTACCTGT
VMA9	T51M	tcGAGCTGGCAAAGGAACGTAAgTTTTAGAGCTAGAAATAGCAAG	aacTTACGTTCCTTTGCCAGCTCgATCATTTATCTTTCACTGCGGAG	AGTGATTTTGACATTGGCCATGATGTTTTTGATGTGGGCCATTATGTTCCTTTGCCAGCTCCATCCCTTGGTGGCTCCACGCCGTTCAGA	GTTCTGGATAATGGCTCCAAAG	TTCTGCAAATTCAGGTCTCAAA
VMA16	A75E	tcAGTGTCGTGGGGGCAGCATGgTTTTAGAGCTAGAAATAGCAAG	aacCATGCTGCCCCCACGACACTgATCATTTATCTTTCACTGCGGAG	CCAATCTTGGTATTGCCCTTTGTGTAGGCTTAAGTGTCGTGGGGGAAGCATGGGGTATTTTCATTACTGGTTCATCCATGATTGGTGCCG	TTCGGGAAGTTCTTGTTAAGGA	TGTTCTCAGCAGTAGCCACAGT
VPS30	T456K	tcAAATAATAAGCGAAATCACTgTTTTAGAGCTAGAAATAGCAAG	aacAGTGATTTCGCTTATTATTTgATCATTTATCTTTCACTGCGGAG	AACAACATTAGAAATTATAAGTGAAATCACTCGGCAGCTTTCTAAGATAGCGTCATCATATTCATCTCAAACACTCACAACAAGCCAAGA	GATGAGAATTTCAATTTGGGGA	ACGTCATTTGCGTTATTCATTG
YRR1	L611F	tcACAAAAAAACACcAATGTTTgTTTTAGAGCTAGAAATAGCAAG	aacAAACATTgGTGTTTTTTTGTgATCATTTATCTTTCACTGCGGAG	GGCGTTATCAATGAGCCTCACGGCAGGGCTTTTTTCCAAAACATTcGTGTTTTTTTGTTCTCTGATCTACTTTAAGTTGAcGCTTTTCGA	AGAGAAATTCGAAGCCTCC	GTCCTTTCAATAGCTAGCTC
