## Supplementary material for "Defining the Yeast Resistome through *in vitro* Evolution and Whole Genome Sequencing": S7. CRISPR IC50s

### Sheet: IC50s CRISPR
Table S7. Summary of CRISPR knock-ins generated for confirmation of resistance-conferring mutations. IC50s are reported in a non-edited Green Monster (GM) strain and in the CRISPR-edited lines and were tested with the compounds used in selections. In addition, some compounds were tested for cross-resistance and cross-sensitivity. Cycloheximide was used as a control. Eighteen hours IC50 values wer…
Strain #	Gene	Amino acid change	Nucleotide change	Compound or drug name	Parent strain IC50 (µM)	Parent strain IC50 (µM)	Parent strain IC50 (µM)	Average IC50 of parent strain (µM)	Standard deviation of parent stain IC50	IC50 of CRISPR-edited lines (µM)	IC50 of CRISPR-edited lines (µM)	IC50 of CRISPR-edited lines (µM)	Average IC50 of CRISPR-edited lines (µM)	Standard deviation of CRISPR/Cas9 edited line IC50	Fold change relative to parent strain
EAW502	ACT1	R116K	aGa/aAa	hectochlorin	0.264	0.201	0.294	0.253	0.0474658	> 3	>1.5	>1.5	>1.5		>6
				cycloheximide	0.028	0.055	0.035	0.047	0.01	0.072	0.014	0.014	0.0333333	0.0334863	0.70922
EAW279	AFT1	K226M	aAg/aTg	MMV1007245	4.09	4.57	4.34	4.33	0.24	6.85	13.74	38.45	19.68	16.6163	4.54503
				MMV085203	9.35	8.22	8.23	8.6	0.649538	28.29	41.47	49.07	39.61	10.5141	4.60581
				CBR868	4.16	3.682	1.512	3.118	1.41122	18.79	12.117	5.51	12.139	6.64003	3.8932
				cycloheximide	0.028	0.055	0.035	0.047	0.01	0.097	0.108	0.066	0.0903333	0.0217792	1.92199
EAW283	ANY1	S145*	tCa/tAa	amitryptyline	54.2	49.54	68.14	57.2933	9.67815	>300	>300	245.9	>200		>3.49
				clomipramine	22.29	18.44	14.96	18.56	3.67	118.35	85.6	89.08	97.6767	17.988	5.26275
				MMV019017	10.89	11.54	10.65	11.02	0.46	52.2	24.53	20.53	32.42	17.2463	2.94192
				MMV396736	4.18	6.183	4.57	4.98	1.06	11.25	12.426	7.85	10.5087	2.37637	2.11017
				sertraline	16.01	11.64	12.95	13.53	2.24	33.83	19.607	33.74	29.059	8.1858	2.14775
				cycloheximide	0.028	0.055	0.035	0.047	0.01	0.069	0.069	0.18	0.106	0.0640859	2.25532
EAW478	BCK1	T1196A	Act/Gct	staurosporine	0.185	0.25	0.188	0.21	0.04	0.39	0.45	0.29	0.376667	0.080829	1.79365
				cycloheximide	0.028	0.055	0.035	0.047	0.01	0.021	0.015	0.053	0.0296667	0.0204287	0.631206
EAW467	BCK1	G1262A	gGt/gCt	staurosporine	0.185	0.25	0.188	0.21	0.04	0.365	0.27	0.41	0.348333	0.0714726	1.65873
				cycloheximide	0.028	0.055	0.035	0.047	0.01	0.055	0.047	0.066	0.056	0.00953939	1.19149
EAW529	BCY1	R275M	aGg/aTg	MMV000570	2.382	1.923	2.006	2.1	0.24	6.06	5.73	7.75	6.51333	1.08362	3.10159
				MMV007181	2.12	2.42	2.626	2.39	0.25	8.13	6.3	7.06	7.16333	0.919366	2.99721
				cycloheximide	0.028	0.055	0.035	0.047	0.01	0.052	0.09	0.052	0.0646667	0.0219393	1.37589
EAW533	BUL1	N148K	aaC/aaA	GNF-Pf-4283	6.64	11.53	17.55	11.91	5.46	11.9	15.68	36.7	21.4267	13.3614	1.79905
				GNF-Pf-2740	0.871	0.863	1.11	0.948	0.140353	1.82	1.7	3.454	2.32467	0.97987	2.45218
				GNF-Pf-2775	0.737	0.467	1.1	0.77	0.32	2.86	1.99	2.38	2.41	0.435775	3.12987
				GNF-Pf-3703	7.29	4.88	10.97	7.71333	3.06699	31.96	20.96	19.14	24.02	6.93619	3.11409
				GNF-Pf-3815	71.52	50.83		61.18	11.76	>150	>300	>300	>150		>2.45
				GNF-Pf-5129	2.46	5.42	4.68	4.18667	1.54043	>150	>300	>150	>150		>35.80
				GNF-Pf-5672	3.53	7.59	4.9	5.34	2.06545	>150	>150	>300	>150		>28.09
				GNF-Pf-5468	5.02	6.24	3.87	5.04333	1.18517	>150	>150	98.03	>75		>14.88
				GNF-PF-4583	2.8	1.42	4.11	2.5825	1.16494	8.02	6.7	6.9	7.20667	0.71143	2.79058
				GNF-Pf-3582	8.07	3.09	8.11	5.762	2.70283	18.23	15.32	21.99	18.5133	3.34401	3.213
				MMV006389	2.04	0.79	2.94	1.92333	1.07974	4.74	5.48	14.03	8.08333	5.16324	4.20277
				GNF-Pf-5639	9.27	10.79	9.4	9.8275	0.688107	69.25	19.15	19.76	36.0533	28.7508	3.66862
				artemisinin	37.31	31.42	34.53	34.42	2.94654	138.8	83.51	93.85	105.387	29.395	3.06179
				cycloheximide	0.028	0.055	0.035	0.047	0.01	0.054	0.029	0.051	0.0446667	0.0136504	0.950355
EAW209	CDC43	Y44C	tAc/tGc	MMV1078458	20.9	21.658	19.5	20.686	1.0948	>300	>300	>300	>300		>14.50
				cycloheximide	0.028	0.055	0.035	0.047	0.01	0.059	0.067	0.051	0.059	0.008	1.25532
EAW210	CDC43	C343W	tgT/tgG	MMV1078458	20.9	21.658	19.5	20.686	1.0948	>300	>300	>300	>300		>14.50
				cycloheximide	0.028	0.055	0.035	0.047	0.01	0.061	0.048	0.062	0.057	0.00781025	1.21277
EAW494	CDC60	V400D	gTc/gAc	tavaborole	0.88	0.036	0.65	0.52	0.44	>15	>15	>15	>15		>14.56
				cycloheximide	0.028	0.055	0.035	0.047	0.01	0.086	0.037	0.021	0.048	0.0338674	1.02128
EAW530	CSG2	K141*	Aag/Tag	GNF-Pf-1618	1.069	2.033	4.8	2.634	1.93675	16.44	8.88	9.3	11.54	4.24872	4.38117
				KAAA726	3.972	3.201	4.12	3.59	0.55	8.919	8.004	8.958	8.627	0.539886	2.40306
				cycloheximide	0.028	0.055	0.035	0.047	0.01	0.028	0.038	0.032	0.0326667	0.00503322	0.695035
EAW810	CYR1	F1718V	Ttt/Gtt	MMV000570	2.382	1.923	2.006	2.1	0.24	16.87	10.49	6.18	11.18	5.3783	5.32381
				MMV007181	2.12	2.42	2.626	2.39	0.25	7.71	8.91	9.751	8.79033	1.02575	3.67796
				cycloheximide	0.028	0.055	0.035	0.047	0.01	0.041	0.037	0.079	0.0523333	0.0231805	1.11348
EAW289	ELO2	G183C	Ggc/Tgc	doxorubicin	11.39	11.85	10.45	11.23	0.71	26.26	26.96	24.09	25.77	1.49643	2.29475
				brefeldin A	27.62	33.77	34.94	32.11	3.93221	18.12	17.29	19.57	18.3267	1.15396	0.570746
				MMV667491	32.286	27.4	27.41	29.03	2.81	48.47	45.77	64.933	53.0577	10.3726	1.82768
				cycloheximide	0.028	0.055	0.035	0.047	0.01	0.066	0.07	0.065	0.067	0.00264575	1.42553
EAW326	ELO2	Q7*	Caa/Taa	doxorubicin	11.39	11.85	10.45	11.23	0.71	24.2	31.31	33.23	29.58	4.75709	2.63402
				brefeldin A	27.62	33.77	34.94	32.11	3.93221	13.474	15.32	16.91	15.2347	1.71959	0.474452
				MMV667491	32.286	27.4	27.41	29.03	2.81	45.963	43.739	43.739	44.4803	1.28403	1.53222
				cycloheximide	0.028	0.055	0.035	0.047	0.01	0.072	0.067	0.058	0.0656667	0.0070946	1.39716
EAW397	ERG11	V311F	Gtc/Ttc	CBR499	1.72	3.11		2.41	0.98	6.35	14.24	6.91	9.16667	4.40255	3.8036
				MMV001239	3.195	7.169	2.5	4.288	2.5191	17.81	23.936	14.4	18.7153	4.83203	4.36458
				cycloheximide	0.028	0.055	0.035	0.047	0.01	0.039	0.036	0.043	0.0393333	0.00351188	0.836879
EAW105	ERG11	V154G	gGt/gTt	MMV001239	3.195	7.169	2.5	4.288	2.5191	27.6	16.83	9.77	18.0667	8.9791	4.21331
				CBR499	1.72	3.11		2.41	0.98	8.282	18.88	9.47	12.2107	5.80628	5.06667
				cycloheximide	0.028	0.055	0.035	0.047	0.01	0.065	0.051	0.039	0.0516667	0.0130128	1.09929
EAW106	ERG11	T318N	aCt/aAt	MMV001239	3.195	7.169	2.5	4.288	2.5191	53.82	20.72	27.51	34.0167	17.483	7.93299
				cycloheximide	0.028	0.055	0.035	0.047	0.01	0.004	0.004	0.06	0.0226667	0.0323316	0.48227
EAW364	ERG12	W63S	tGg/tCg	MMV1214532	61.86	61.86	83.82	69.18	12.6786	134.31	106.44	137.29	126.013	17.0164	1.82153
				cycloheximide	0.028	0.055	0.035	0.047	0.01	0.086	0.084	0.034	0.068	0.0294618	1.44681
EAW185	ERG20	Y95C	tAc/tGc	MMV1078458	20.9	21.658	19.5	20.686	1.0948	>150	>300	>150	>150		>7.25
				cycloheximide	0.028	0.055	0.035	0.047	0.01	0.063	0.032	0.073	0.056	0.0213776	1.19149
EAW186	ERG9	Y175N	Tac/Aac	MMV1078458	20.9	21.66	19.5	20.69	1.09	94.25	54.295	69.88	72.8083	20.1378	3.51901
				AN7973	0.306	0.43	0.34	0.358667	0.0640729	>1.5	>1.5	>1.5	>1.5		>4.17
				cycloheximide	0.028	0.055	0.035	0.047	0.01	0.017	0.026	0.062	0.035	0.0238118	0.744681
EAW534	ERG9	W108S	tGg/tCg	MMV1078458	20.9	21.658	19.5	20.686	1.0948	81.62	78.53	84.9	81.6833	3.18547	3.94873
				AN7973	0.306	0.43	0.34	0.358667	0.0640729	0.74	0.74	0.862	0.780667	0.0704367	2.17658
				cycloheximide	0.028	0.055	0.035	0.047	0.01	0.049	0.051	0.047	0.049	0.002	1.04255
EAW535	ERG9	G154A	gGt/gCt	MMV1078458	20.9	21.658	19.5	20.686	1.0948	>150	>150	104.04	>100		>4.83
				AN7973	0.306	0.43	0.34	0.358667	0.0640729	4.35	4.93	4.812	4.69733	0.306531	13.0967
				cycloheximide	0.028	0.055	0.035	0.047	0.01	0.061	0.047	0.032	0.0466667	0.0145029	0.992908
EAW373	FPR1	Y33*	taC/taG	everolimus	0.019	0.05	0.075	0.048	0.0280535	>15	>1.5	>1.5	>1.5		>30.00
				rapamycin	0.716	0.725	0.734	0.73	0.01	>1.5	>1.5	>1.5	>1.5		>2.14
				cycloheximide	0.028	0.055	0.035	0.047	0.01	0.05	0.029	0.036	0.0383333	0.0106927	0.815603
EAW510	FUR1	Y213*	taC/taG	flucytosine	15.34	21.05	10.68	15.69	5.19385	>75	>150	>75	>75		>9.6
				cycloheximide	0.028	0.055	0.035	0.047	0.01	0.082	0.055	0.029	0.0553333	0.0265016	1.1773
EAW274	HEM1	Y444S	tAc/tCc	DDD01035522	9.72	12.51	15.5	12.57	2.89	26.8	20.35	23.3	23.4833	3.22891	1.8682
				hygromycin B	15.96	8.9	18.43	14.43	4.9458	52.02	38.69	38.79	43.1667	7.66737	2.99145
				cycloheximide	0.028	0.055	0.035	0.047	0.01	0.074	0.067	0.053	0.0646667	0.0106927	1.37589
EAW284	HRD3	Y214*	taC/taA	GNF-Pf-1618	1.069	2.033	4.8	2.634	1.93675	5.565	3.8	9.32	6.22833	2.81915	2.36459
				KAAA726	3.972	3.201	4.12	3.59	0.55	7.161	6.471	8.535	7.389	1.05072	2.05822
				cycloheximide	0.028	0.055	0.035	0.047	0.01	0.047	0.047	0.055	0.0496667	0.0046188	1.05674
EAW278	INP53	E693*	Gag/Tag	MMV000442	13.96	13.333	15.602	14.12	2.75189	24.183	25.164	37.203	28.85	7.25052	2.0432
				cycloheximide	0.028	0.055	0.035	0.047	0.01	0.117	0.077	0.058	0.084	0.0301164	1.78723
EAW491	INP53	S6*	tCa/tGa	MMV000442	13.96	13.333	15.602	14.1183	2.75189	32.79	24.317	32.07	29.7257	4.69786	2.10547
				cycloheximide	0.028	0.055	0.035	0.047	0.01	0.065	0.119	0.05	0.078	0.0362905	1.65957
EAW360	LEM3	Y107*	taC/taA	miltefosine	9.187	9.17	9.54	9.3	0.21	75.097	46.09	61.15	60.779	14.5071	6.53538
				edelfosine	49.24	39.41	12.65	33.7667	18.9365	>150	>150	>150	>150		>4.44
				cycloheximide	0.028	0.055	0.035	0.047	0.01	<0.01	<0.01	<0.01	<0.01		5
EAW507	PDE2	W278*	tgG/tgA	MMV000570	2.382	1.923	2.006	2.1	0.24	10.152	10.741	10.89	10.5943	0.390249	5.04492
				MMV007181	2.12	2.42	2.626	2.39	0.25	13.193	13.806	8.267	11.7553	3.03649	4.91855
				cycloheximide	0.028	0.055	0.035	0.047	0.01	0.077	0.028	0.081	0.062	0.0295127	1.31915
EAW122	PMA1	L290S	aaC/aaG	KAE609	8.744	8.676	5.89	7.77	1.62848	33.58	25.717	25.139	28.1453	4.71542	3.62231
				hygromycin B	15.96	8.9	18.43	14.43	4.9458	60.751	58.481	52.12	57.1173	4.47417	3.95824
				GNF-Pf-3891	7.74	3.74	6.92	6.13333	2.11285	13.49	11.39	17.86	14.2467	3.3007	2.32283
				GNF-PF-445	10.59	6.73	11.79	9.70333	2.64396	26.93	16.31	22.15	21.7967	5.31881	2.24631
				cycloheximide	0.028	0.055	0.035	0.047	0.01	0.046	0.144	0.03	0.0733333	0.0617198	1.56028
EAW123	PMA1	P339T	Cca/Aca	KAE609	8.744	8.676	5.89	7.77	1.62848	28.387	20.705	32.36	27.1507	5.92504	3.49429
				hygromycin B	15.96	8.9	18.43	14.43	4.9458	54.154	48.356	45.65	49.3867	4.34468	3.4225
				GNF-Pf-3891	7.74	3.74	6.92	6.13333	2.11285	13.79	9.05	15.51	12.7833	3.34558	2.08424
				GNF-PF-445	10.59	6.73	11.79	9.70333	2.64396	26.14	15.69	22.88	21.57	5.34675	2.22295
				cycloheximide	0.028	0.055	0.035	0.047	0.01	0.037	0.117	0.067	0.0736667	0.0404145	1.56738
EAW520	PMS1	N693K	aaC/aaG	CBR113	2.31	2.98	2.21	2.5	0.42	3.51	6.79	6.63	5.64333	1.84925	2.25733
				cycloheximide	0.028	0.055	0.035	0.047	0.01	0.061	0.057	0.039	0.0523333	0.0117189	1.11348
EAW175	PRE2	M120I	atG/atT	carmaphycin B	4.92	7.4	6.67	6.33	1.27448	8.83	24.13	11.18	14.7133	8.23929	2.32438
				cycloheximide	0.028	0.055	0.035	0.047	0.01	0.033	0.037	0.049	0.0396667	0.00832666	0.843972
EAW137	RAV2	S194*	tCa/tAa	MMV396736	4.18	6.183	4.57	4.98	1.06	25.929	33.651	19.57	26.3833	7.05149	5.29786
				cycloheximide	0.028	0.055	0.035	0.047	0.01	0.041	0.023	0.036	0.0333333	0.00929157	0.70922
EAW272	RSP5	W359C	tgG/tgT	artemisinin	37.31	31.42	34.53	34.42	2.94654	70.058	92.16	172.239	111.486	53.762	3.23898
				bortezomib	46.57	40.71	51.89	46.39	7.90545	23.37	15.26	26.4	21.6767	5.75981	0.46727
				cycloheximide	0.028	0.055	0.035	0.047	0.01	0.073	0.067	0.038	0.0593333	0.0187172	1.26241
EAW503	ROX1	Y84*	taC/taA	MMV665909	7.097	8.163	10.06	8.44	1.5008	14.632	13.931	17.95	15.5043	2.14681	1.83701
				TCMDC-124263	14.31	12.499	24.82	17.537	4.3692	33.433	30.182	41.77	35.1283	5.97713	2.0031
				loratadine	7.36	7.97	7.59	7.64	0.31	20.88	51.12	20.81	30.9367	17.4793	4.0493
				cycloheximide	0.028	0.055	0.035	0.047	0.01	0.046	0.032	0.027	0.035	0.00984886	0.744681
EAW512	RPL28	Q38L	cAa/cTa	cycloheximide	0.028	0.055	0.035	0.047	0.01	0.144	0.135	0.151	0.143333	0.00802081	3.04965
				doxorubicin	12.18	11.7	9.6	11.16	1.37215	6.57	6.06	7.2	6.61	0.571052	0.592294
EAW536	SCD5	Y725*	taC/taG	hygromycin B	15.96	8.9	18.43	14.43	4.9458	20.54	22.376	28.796	23.904	4.33491	1.65655
				chx	0.028	0.055	0.035	0.047	0.01	0.079	0.034	0.044	0.0523333	0.0236291	1.11348
EAW489	SIP3	E704*	Gaa/Taa	lomerizine	15.3	12.69	14.76	14.25	1.38	63.044	48.95	48.29	53.428	8.33424	3.74933
				loratadine	7.36	7.97	7.59	7.64	0.31	22.27	9.46	32.69	21.4733	11.6355	2.81065
				cycloheximide	0.028	0.055	0.035	0.047	0.01	0.061	0.073	0.154	0.096	0.0505866	2.04255
EAW401	TOP1	E669*	Gaa/Taa	camptothecin	1.68	2.91	0.86	1.81	1.04	>150	>150	>150	>150		>31.91
				cycloheximide	0.028	0.055	0.035	0.047	0.01	0.042	0.037	0.029	0.036	0.00655744	0.765957
EAW511	TOP2	V481F	Gtt/Ttt	etoposide	23.702	25.856	21.454	23.67	2.2	142.486	>150	>150	>100		>7.48
				cycloheximide	0.028	0.055	0.035	0.047	0.01	0.046	0.039	0.067	0.0506667	0.0145717	1.07801
EAW398	TUB2	R241S	Cgt/Agt	mebendazole	5.02	5.43	5.85	5.43	0.41	143.039	>150	>150	>100		>62.24
				cycloheximide	0.028	0.055	0.035	0.047	0.01	0.061	0.067	0.028	0.052	0.021	1.10638
EAW325	TUP1	W470C	tgG/tgT	diethylstilbestrol	8.064	3.745	6.67	6.16	2.2	13.292	17.22	17.84	16.1173	2.46637	2.61645
				MMV665949	8.064	6.26	6.67	6.99	0.94	34.748	34.83	16.46	28.6793	10.5823	4.10291
				tamoxifen	2.51	6.5	1.877	3.63	2.51	4.696	8.34	4.482	5.83933	2.16828	1.60863
				cycloheximide	0.028	0.055	0.035	0.047	0.01	0.036	0.087	0.047	0.0566667	0.026839	1.20567
EAW376	TUP1	R468I	aGa/aTa	diethylstilbestrol	8.064	3.745	6.67	6.16	2.2	28.64	19.32	18.03	21.9967	5.78934	3.57089
				MMV665949	8.064	6.26	6.67	6.99	0.94	35.609	35.504	27.42	32.8443	4.6979	4.69876
				tamoxifen	2.51	6.5	1.877	3.63	2.51	4.712	8.479	5.895	6.362	1.92643	1.75262
				cycloheximide	0.028	0.055	0.035	0.047	0.01	0.087	0.093	0.109	0.0963333	0.0113725	2.04965
EAW288	TUP1	D471Y	Gat/Tat	diethylstilbestrol	8.064	3.745	6.67	6.16	2.2	26.505	33.826	20.09	26.807	6.87298	4.35179
				MMV665949	8.064	6.26	6.67	6.99	0.94	35.442	33.612	11.2	26.7513	13.4989	3.82709
				tamoxifen	2.51	6.5	1.877	3.63	2.51	9.079	8.465	8.288	8.61067	0.415132	2.37208
				cycloheximide	0.028	0.055	0.035	0.047	0.01	0.036	0.086	0.044	0.0553333	0.0268576	1.1773
EAW136	VMA16	A75E	gCa/gAa	MMV396736	4.18	6.183	4.57	4.98	1.06	13.753	19.129	23.8	18.894	5.02762	3.79398
				MMV019017	10.89	11.54	10.65	11.02	0.46	20.64	20.358	24.38	21.7927	2.24513	1.97756
				MMV665882	4.85	4.54	2.86	4.08333	1.07072	10.77	8.48	5.11	8.12	2.84712	1.98857
				lapatinib	6.24	5.75	5.91	5.97	0.25	63.58	26.5	17.051	35.7103	24.5939	5.98163
				cycloheximide	0.028	0.055	0.035	0.047	0.01	0.014	0.01	0.032	0.0186667	0.0117189	0.397163
EAW528	VMA1	V35F	Gtc/Ttc	MMV665882	4.85	4.54	2.86	4.08333	1.07072	13.14	9.61	8.66	10.47	2.36057	2.56408
				lapatinib	6.24	5.75	5.91	5.97	0.25	10.71	9.56	9.3	9.85667	0.750355	1.65103
				cycloheximide	0.028	0.055	0.035	0.047	0.01	0.037	0.024	0.029	0.03	0.00655744	0.638298
EAW537	VMA9	T51M	aCg/aTg	lapatinib	6.24	5.75	5.91	5.97	0.25	25.81	10.07	28.253	21.3777	9.86861	3.58085
				cycloheximide	0.028	0.055	0.035	0.047	0.01	0.044	0.034	0.054	0.044	0.01	0.93617
EAW125	YRR1	L611F	ttG/ttC	AN7973	0.306	0.43	0.34	0.358667	0.0640729	7.62	6.36	7.15	7.04333	0.636736	19.6375
				bafilomycin	0.192	0.192	0.119	0.164333	0.0133167	0.705	0.878	0.679	0.754	0.108171	4.58824
				camptothecin	1.68	2.91	0.86	1.81	1.04	>150	>150	>150	>150		>31.85
				CBR113	2.31	2.98	2.21	2.5	0.42	101.096	87.321	139.226	109.214	26.888	43.6857
				CBR668	2.38	2.2	1.38	1.98	0.53	>150	>150	>150	>150		>76.50
				CBR110	2.42	4.71	3.7	3.61	1.15	>150	>150	>150	>150		>41.55
				clomipramine	22.29	18.44	14.96	18.56	3.67	63.286	51.351	64.032	59.5563	7.11581	3.20885
				DDD01027481	2.51	6.04	3.83	4.13	1.78	37.083	33.131	42.31	37.508	4.60423	9.08184
				etoposide	23.702	25.856	21.454	23.67	2.2	45.933	55.209	48.522	49.888	4.78649	2.10765
				everolimus	0.019	0.05	0.075	0.048	0.0280535	0.174	0.198	0.183	0.185	0.0121244	3.85417
				GNF-Pf-4739	4.27	4.881	4.673	4.6	0.31	10.29	12.636	11.031	11.319	1.19922	2.46065
				GNF-Pf-5639	9.27	10.79	9.4	9.8275	0.688107	>150	>150	>150	>150		>15.25
				MMV665807	4.16	4.13	4.26	4.18	0.07	>150	>150	>150	>150		>35.88
				MMV665852	0.349	0.388	0.241	0.33	0.08	>75	>150	>75	>75		>227.27
				MMV665882	4.85	4.54	2.86	4.08333	1.07072	12.492	16.774	12.961	14.0757	2.34856	3.4471
				TCMDC-124263	14.31	12.499	24.82	17.537	4.3692	>150	>150	>150	>150		>8.55
				lapatinib	6.24	5.75	5.91	5.97	0.25	>15	15.9	9.82	12.86	4.29921	2.1541
				Tamoxifen	2.51	6.5	1.877	3.63	2.51	5.796	8.823	7.975	7.53133	1.56151	2.07475
				KAE609	8.744	8.676	5.89	7.77	1.62848	>15	34.439	33.335	33.887	0.780646	4.36126
				doxorubicin	12.18	11.7	9.6	11.16	1.37215	13.542	10.113	12.885	12.18	1.81997	1.0914
				flucytosine	15.34	21.05	10.68	15.69	5.19385	18.343	12.756	17.254	16.1177	2.96177	1.02726
				diethylstilbestrol	8.064	3.745	6.67	6.16	2.2	22.904	24.176	34.864	27.3147	6.56878	4.4342
				cycloheximide	0.028	0.055	0.035	0.047	0.01	0.335	0.194	0.22	0.249667	0.0750355	5.31206
EAW100	YRR1	deletion		AN7973	0.306	0.43	0.34	0.358667	0.0640729	0.499	0.459	0.47	0.476	0.020664	1.32714
				CBR668	2.38	2.2	1.38	1.98	0.53	2.443	3.271	2.918	2.87733	0.415495	1.4532
				DDD01027481	2.51	6.04	3.83	4.13	1.78	5.518	4.533	4.261	4.77067	0.661344	1.15513
				etoposide	23.702	25.856	21.454	23.67	2.2	29.297	16.779	29.93	25.3353	7.41676	1.07036
				MMV665807	4.16	4.13	4.26	4.18	0.07	1.231	1.15	0.565	0.982	0.363396	0.234928
				GNF-Pf-4739	4.27	4.881	4.673	4.6	0.31	7.263	7.981	8.319	7.85433	0.539275	1.70746
				GNF-Pf-5639	9.27	10.79	9.4	9.8275	0.688107	23.707	18.24	15.942	19.2963	3.98882	1.9635
				MMV1078458	20.9	21.658	19.5	20.686	1.0948	45.763	27.988	44.895	39.5487	10.0212	1.91186
				KAE609	8.744	8.676	5.89	7.77	1.62848	9.432	17.991	12.748	13.3903	4.3155	1.72334
				TCMDC-124263	14.31	12.499	24.82	17.537	4.3692	39.657	24.953	33.804	32.8047	7.40276	1.8706
				doxorubicin	12.18	11.7	9.6	11.16	1.37215	15.94	7.458	11.655	11.6843	4.24108	1.04698
				cycloheximide	0.028	0.055	0.035	0.047	0.01	0.073	0.088	0.047	0.0693333	0.0207445	1.47518
