## Supplementary material for "Defining the Yeast Resistome through *in vitro* Evolution and Whole Genome Sequencing": S2. IC50s of resistant strains

### Sheet: IC50 resistant strains
Table S2. IC50 values for each resistant strain and relative fold-shift compared to the affiliated parent strain. Eighteen hours IC50 values were determined through an 8-point dose response. Average IC50s and standard deviations are based on 2 biological replicates (mean ± standard error with n = 2) and fold resistances (calculated relative to the parental strain) are indicated.
Strain ID	Compound or drug name	Clone name	Parent strain IC50 (μM)	Parent strain IC50 (μM)	Parent strain IC50 (μM)	Average IC50 of parent strain (μM)	Standard deviation of parent strain IC50	Resistant strain IC50 (μM)	Resistant strain IC50 (μM)	Resistant strain IC50 (μM)	Average IC50 of resistant strain (μM)	Standard deviation of resistant strain IC50	Average IC50 fold-shift relative to parent strain
EAW240	amitriptyline	Amitriptyline--g3R3a	54.2	49.54	68.14	57.2933	9.67815	145.77	129.78	>150	137.775	11.3066	2.40473
EAW241	amitriptyline	Amitriptyline--g4R3b	54.2	49.54	68.14	57.2933	9.67815	136.1	128.16	>150	132.13	5.61443	2.3062
EAW242	amitriptyline	Amitriptyline--g5R3a	54.2	49.54	68.14	57.2933	9.67815	137.97	>150	>150	>100		>1.8
EAW481	amitriptyline	Amitriptyline--p1R3b	54.2	49.54	68.14	57.2933	9.67815	136.25	111.98	126.56	124.93	12.2168	2.18053
EAW482	amitriptyline	Amitriptyline--p3R3a	54.2	49.54	68.14	57.2933	9.67815	139.93	101.2	118.74	119.957	19.3936	2.09373
EAW714	AN7973	AN7973-3 R1c	0.306	0.43	0.34	0.358667	0.0640729	>1.5	>1.5	>1.5	>1.5		>4.2
EAW715	AN7973	AN7973-4 R1d	0.306	0.43	0.34	0.358667	0.0640729	>1.5	>1.5	>1.5	>1.5		>4.2
EAW716	AN7973	AN7973-4 R1e	0.306	0.43	0.34	0.358667	0.0640729	>1.5	>1.5	>1.5	>1.5		>4.2
EAW717	AN7973	AN7973-4 R1f	0.306	0.43	0.34	0.358667	0.0640729	>1.5	>1.5	>1.5	>1.5		>4.2
EAW718	AN7973	AN7973-1 R1e	0.306	0.43	0.34	0.358667	0.0640729	>1.5	>1.5	>1.5	>1.5		>4.2
EAW513	aripiprazole	Aripiprazole-11--R2b	9.32	9.62	8.99	9.31	0.315119	36.2	17.6		26.9	13.1522	2.88937
EAW024	artemisinin	ART--R1-2	37.31	31.42	34.53	34.42	2.94654	68.46	56.8		62.6343	8.25097	1.81971
EAW026	artemisinin	ART--R3-2	37.31	31.42	34.53	34.42	2.94654	>75	>75		>75		>2.2
EAW055	artemisinin	ART--R5-2	37.31	31.42	34.53	34.42	2.94654	>75	>75		>75		>2.2
EAW719	BMS-983970	BMS983970--1-R1a	1.719	2.48		2.0995	0.538108	5.02	5.59		5.305	0.403051	2.52679
EAW720	BMS-983970	BMS983970--1-R1b	1.719	2.48		2.0995	0.538108	4.97	6.27		5.62	0.919239	2.67683
EAW721	BMS-983970	BMS983970-2 R1d	1.719	2.48		2.0995	0.538108	13.43	14.56		13.995	0.799031	6.66587
EAW722	BMS-983970	BMS983970-2 R1e	1.719	2.48		2.0995	0.538108	12.99	12.78		12.885	0.148492	6.13718
EAW724	BMS-983970	BMS983970-2 R1g	1.719	2.48		2.0995	0.538108	74.08	84.81		79.445	7.58726	37.84
EAW500	camptothecin	Camptothecin--R4b-2	1.68	2.91	0.86	1.81	1.04	>150	120.21		>100		>55.3
EAW501	camptothecin	Camptothecin--R6b-2	1.68	2.91	0.86	1.81	1.04	>150	>150		>150		>82.9
EAW129	carmaphycin B	Carmaphycin--R7-2				PMID:28696697
EAW130	carmaphycin B	Carmaphycin--R8-2				PMID:28696697
EAW131	carmaphycin B	Carmaphycin--R9-2				PMID:28696697
EAW745	CBR110	CBR110-16 R3a	2.42	4.71	3.7	3.61	1.15	68.93	56.83		62.88	8.55599	17.4
EAW447	CBR110	CBR110-1 R4a	2.42	4.71	3.7	3.61	1.15	11.27	32.21		21.74	14.8068	6
EAW452	CBR110	CBR110-10 R4a	2.42	4.71	3.7	3.61	1.15	13.76	25.53		19.645	8.32265	5.4
EAW740	CBR110	CBR110-11 R3a	2.42	4.71	3.7	3.61	1.15	44.12	42.73		43.425	0.982878	12
EAW741	CBR110	CBR110-12 R3a	2.42	4.71	3.7	3.61	1.15	67.7	66.23		66.965	1.03945	18.6
EAW742	CBR110	CBR110-13 R3a	2.42	4.71	3.7	3.61	1.15	46.15	47.58		46.865	1.01116	13
EAW743	CBR110	CBR110-14 R3a	2.42	4.71	3.7	3.61	1.15	50.92	51.79		51.355	0.615183	14.2
EAW744	CBR110	CBR110-15 R3a	2.42	4.71	3.7	3.61	1.15	50.28	43.94		47.11	4.48306	13
EAW448	CBR110	CBR110-2 R4a	2.42	4.71	3.7	3.61	1.15	13.18	25.33		19.255	8.59135	5.3
EAW449	CBR110	CBR110-5 R4a	2.42	4.71	3.7	3.61	1.15	14.35	26.41		20.38	8.52771	5.6
EAW450	CBR110	CBR110-7 R4a	2.42	4.71	3.7	3.61	1.15	17.58	31.04		24.31	9.51766	6.7
EAW451	CBR110	CBR110-8 R4a	2.42	4.71	3.7	3.61	1.15	21.12	26.8		23.96	4.01637	6.6
EAW436	CBR113	CBR113-1 R4a	2.31	2.98	2.21	2.5	0.42	17.39	>15		>15		>6
EAW437	CBR113	CBR113-3 R4a	2.31	2.98	2.21	2.5	0.42	12.86	13.41		13.135	0.388909	5.3
EAW438	CBR113	CBR113-6 R4a	2.31	2.98	2.21	2.5	0.42	24.17	>15		>15		>6
EAW439	CBR113	CBR113-7 R4a	2.31	2.98	2.21	2.5	0.42	18.49	>15		>15		>6
EAW440	CBR113	CBR113-8 R4a	2.31	2.98	2.21	2.5	0.42	25.25	>15		>15		>6
EAW252	CBR410	CBR410--14-R5a	4.76	5.18	4.67	4.87	0.27	23.47	75.49	33.25	44.07	27.6464	9
EAW253	CBR410	CBR410--15-R5a	4.76	5.18	4.67	4.87	0.27	11.96	15.2	16.33	14.4967	2.26831	3
EAW254	CBR410	CBR410--16-R5b	4.76	5.18	4.67	4.87	0.27	13.18	18.57		15.875	3.81131	3.3
EAW255	CBR410	CBR410--17-R5b	4.76	5.18	4.67	4.87	0.27	7.52	8.98	8.61	8.37	0.759013	1.7
EAW429	CBR410	CBR410-1 R2a	4.76	5.18	4.67	4.87	0.27	12.62	19.7		16.16	5.00632	3.3
EAW430	CBR410	CBR410-4 R2a	4.76	5.18	4.67	4.87	0.27	22.51	23.71	11.16	19.1267	6.92538	3.9
EAW431	CBR410	CBR410-5 R2a	4.76	5.18	4.67	4.87	0.27	>150	>150		>150		>30.1
EAW306	CBR499	CBR499--2R3c	1.72	3.11		2.41	0.98	5.35	3.99		4.67	0.961665	1.9
EAW307	CBR499	CBR499--4R3c	1.72	3.11		2.41	0.98	15.01	27.87		21.44	9.09339	8.9
EAW308	CBR499	CBR499--5R3c	1.72	3.11		2.41	0.98	7.23	26.48		16.855	13.6118	7
EAW475	CBR499	CBR499--6R3c	1.72	3.11		2.41	0.98	6.29	13.06	6.41	8.58667	3.87448	3.6
EAW703	CBR572	CBR572-1 R3a	60.92	36.1		48.51	17.55	>150	>150		>150		>3.1
EAW704	CBR572	CBR572-2 R3a	60.92	36.1		48.51	17.55	>150	>150		>150		>3.1
EAW705	CBR572	CBR572-4 R3a	60.92	36.1		48.51	17.55	85.89	>150		>80		>1.6
EAW223	CBR668	CBR668--1-R3b	2.38	2.2	1.38	1.98	0.53	>150	>150		>150		>75
EAW224	CBR668	CBR668--2-R3b	2.38	2.2	1.38	1.98	0.53	>150	>150		>150		>75
EAW225	CBR668	CBR668--3-R3a	2.38	2.2	1.38	1.98	0.53	>150	>150		>150		>75
EAW224	CBR668	CBR668--4-R3a	2.38	2.2	1.38	1.98	0.53	>150	>150		>150		>75
EAW214	CBR668	CBR668--5-R3b	2.38	2.2	1.38	1.98	0.53	>150	>150		>150		>75
EAW215	CBR668	CBR668--7-R3b	2.38	2.2	1.38	1.98	0.53	>150	>150		>150		>75
EAW424	CBR668	CBR668-21 R4a	2.38	2.2	1.38	1.98	0.53	>15	>15		>15		>7.5
EAW425	CBR668	CBR668-22 R4a	2.38	2.2	1.38	1.98	0.53	>15	>15		>15		>7.5
EAW426	CBR668	CBR668-23 R4a	2.38	2.2	1.38	1.98	0.53	>15	>15		>15		>7.5
EAW427	CBR668	CBR668-24 R4a	2.38	2.2	1.38	1.98	0.53	>15	>15		>15		>7.5
EAW300	CBR868	CBR868--10-R5a	4.03	7.22		5.62	2.56	24.49	43.57	10.47	26.1767	16.6143	4.65777
EAW301	CBR868	CBR868--11-R5a	4.03	7.22		5.62	2.56	15.45	49.99	9.43	24.9567	21.8875	4.44069
EAW315	CBR868	CBR868--12R3a	4.03	7.22		5.62	2.56	9.27	5.76	7.22	7.41667	1.76325	1.31969
EAW316	CBR868	CBR868--13R3a	4.03	7.22		5.62	2.56	9.19	11.98	9.43	10.2	1.54619	1.81495
EAW317	CBR868	CBR868--15R3a	4.03	7.22		5.62	2.56	7.67	11.42		9.545	2.65165	1.6984
EAW298	CBR868	CBR868--7-R5b	4.03	7.22		5.62	2.56	7.86	26.4	7.64	13.9667	10.7681	2.48517
EAW299	CBR868	CBR868--8-R5b	4.03	7.22		5.62	2.56	12.74	13.18	10.22	12.0467	1.59716	2.14353
EAW263	CBR868	CBR868-2--R2a	4.03	7.22		5.62	2.56	>75	95.56		>75		>13.3
EAW487	CBR868	CBR868-4--R2a	4.03	7.22		5.62	2.56	>75	76.45		>75		>13.3
EAW265	CBR868	CBR868-5--R2a	4.03	7.22		5.62	2.56	>75	87.32		>75		>13.3
EAW228	clomipramine	Clomipramine--10-R3b	22.29	18.44	14.96	18.56	3.67	40.73	101.81	39.5	60.68	35.6249	2.74612
EAW229	clomipramine	Clomipramine--11-R3b	22.29	18.44	14.96	18.56	3.67	44.46	86.16	32.91	54.51	28.0115	2.46689
EAW232	clomipramine	Clomipramine--14-R3b	22.29	18.44	14.96	18.56	3.67	48.97	94.78	36.75	60.1667	30.5924	2.72288
EAW328	clomipramine	Clomipramine--4R2a	22.29	18.44	14.96	18.56	3.67	51.47	74.87	95.03	73.79	21.8001	3.33942
EAW329	clomipramine	Clomipramine--6R2b	22.29	18.44	14.96	18.56	3.67	103.86	78.64	33	71.83	35.91	3.9
EAW001	cycloheximide	CHX--Cy73-2	0.028	0.055	0.035	0.047	0.01	8.73			8.73		140.053
EAW459	DDD01027481	DDD01027481--11-R3a	2.51	6.04	3.83	4.13	1.78	44.99	21.57	38.04	34.8667	12.0282	8.10978
EAW460	DDD01027481	DDD01027481--12-R3a	2.51	6.04	3.83	4.13	1.78	22.96	33.41		28.185	7.38927	6.55567
EAW457	DDD01027481	DDD01027481--8-R3a	2.51	6.04	3.83	4.13	1.78	29.63	13.64	30.54	24.6033	9.50542	5.72259
EAW458	DDD01027481	DDD01027481--9-R3a	2.51	6.04	3.83	4.13	1.78	45.57	19.89	22.18	29.2133	14.2115	6.79485
EAW432	DDD01027481	DDD01027481-20 R4a	2.51	6.04	3.83	4.13	1.78	16.11	8.7		12.405	5.23966	2.60027
EAW433	DDD01027481	DDD01027481-21 R4a	2.51	6.04	3.83	4.13	1.78	15.03	9.88		12.455	3.6416	2.61075
EAW434	DDD01027481	DDD01027481-22 R4a	2.51	6.04	3.83	4.13	1.78	18.51	10.52		14.515	5.64978	3.04255
EAW435	DDD01027481	DDD01027481-23 R4a	2.51	6.04	3.83	4.13	1.78	17.74	12.49		15.115	3.71231	3.16832
EAW365	DDD01035522	DDD01035522-1 R2a	9.72	12.51	15.5	12.57	2.89	80.95	>75		>75		>5.9
EAW318	diethylstilbestrol	Diethylstilbestrol--13C	8.064	3.745	6.67	6.16	2.2	35.26	40.23		37.745	3.51432	6.12744
EAW319	diethylstilbestrol	Diethylstilbestrol--14C	8.064	3.745	6.67	6.16	2.2	65.98	34.69		50.335	22.1254	8.17127
EAW320	diethylstilbestrol	Diethylstilbestrol--15A	8.064	3.745	6.67	6.16	2.2	41.77	37.53		39.65	2.99813	6.43669
EAW321	diethylstilbestrol	Diethylstilbestrol--17C	8.064	3.745	6.67	6.16	2.2	40.99	70.45		55.72	20.8314	9.04545
EAW702	doxorubicin	Doxo-24 R3a	11.39	11.85	10.45	11.23	0.71	24.72	29.52		27.12	3.39411	2.4
EAW262	doxorubicin	Doxorubicin-135--R2b	11.39	11.85	10.45	11.23	0.71	58.24	63.22	47.9	56.4533	7.81471	4.9
EAW093	doxorubicin	Doxorubicin-15--R2b	11.39	11.85	10.45	11.23	0.71	29.54	27.6	47.97	35.0367	11.2425	3.1
EAW304	doxorubicin	Doxorubicin-16--R2b	11.39	11.85	10.45	11.23	0.71	29.22	74.77	64.31	56.1	23.859	4.9
EAW501	etoposide	Etoposide--R10b-2	23.702	25.856	21.454	23.67	2.2	178.78	127.674		153.227	36.1372	6.5
EAW502	etoposide	Etoposide--R4b-2	23.702	25.856	21.454	23.67	2.2	115.55	155.743		135.647	28.4207	5.7
EAW503	etoposide	Etoposide--R5b-2	23.702	25.856	21.454	23.67	2.2	251.82	>150		>150		>6.3
EAW504	etoposide	Etoposide--R7b-2	23.702	25.856	21.454	23.67	2.2	>150	>150		>150		>6.3
EAW505	etoposide	Etoposide--R9b-2	23.702	25.856	21.454	23.67	2.2	128.9	>150		>100		>4.2
EAW502	everolimus	Everolimus--R3d-2	0.019	0.05	0.075	0.048	0.0280535	19.77	14.9225		17.3463	3.42767	361.381
EAW503	everolimus	Everolimus--R5d-2	0.019	0.05	0.075	0.048	0.0280535	13.68	14.8926		14.2863	0.857459	297.632
EAW504	everolimus	Everolimus--R7d-2	0.019	0.05	0.075	0.048	0.0280535	15.19	18.13		16.66	2.07892	347.084
EAW166	flucytosine	Fly--1Res2a	15.34	21.05	10.68	15.69	5.19385	>150	>150		>150		>9.6
EAW143	flucytosine	Fly--2Res2a	15.34	21.05	10.68	15.69	5.19385	>150	>150		>150		>9.6
EAW144	flucytosine	Fly--3Res2a	15.34	21.05	10.68	15.69	5.19385	>150	>150		>150		>9.6
EAW145	flucytosine	Fly--4Res1a	15.34	21.05	10.68	15.69	5.19385	>150	>150		>150		>9.6
EAW146	flucytosine	Fly--6Res1b	15.34	21.05	10.68	15.69	5.19385	>150	>150		>150		>9.6
EAW147	flucytosine	Fly--7Res1b	15.34	21.05	10.68	15.69	5.19385	>150	>150		>150		>9.6
EAW247	GNF-Pf-1618	GNFpf1618--11R2a	1.069	2.033	4.8	2.634	1.93675	17.45	8.53	17.07	14.35	5.04385	5.44799
EAW248	GNF-Pf-1618	GNFpf1618--6R2a	1.069	2.033	4.8	2.634	1.93675	32.59	12.69	16.25	20.51	10.6119	7.78664
EAW249	GNF-Pf-1618	GNFpf1618--7R2b	1.069	2.033	4.8	2.634	1.93675	23.54	10.71	21.15	18.4667	6.82293	7.01088
EAW250	GNF-Pf-1618	GNFpf1618--8R2a	1.069	2.033	4.8	2.634	1.93675	18.12	10.02	16.76	14.9667	4.33757	5.68211
EAW251	GNF-Pf-1618	GNFpf1618--9R2b	1.069	2.033	4.8	2.634	1.93675	21.66	11.65	17.12	16.81	5.0122	6.38193
EAW056	GNF-PF-2740	DS15--R7-2	0.871	0.863	1.11	0.948	0.140353	4.81	3.92		4.365	0.629325	4.6
EAW211	GNF-Pf-2740	GNFpf2740--15-R5a	0.871	0.863	1.11	0.948	0.140353	6.58	4.31		5.445	1.60513	5.7
EAW057	GNF-PF-2775	DS17--R2-2	0.737	0.467	1.1	0.77	0.32	20.7	56.84	35.69	37.7433	18.1573	49.0173
EAW058	GNF-PF-2775	DS17--R3-2	0.737	0.467	1.1	0.77	0.32	71.82			71.82		93.2727
EAW059	GNF-Pf-2823	DS7--R10-2	3.61	2.85	5.76	4.07333	1.50932	123.68			123.68		>30.38
EAW063	GNF-PF-3582	DS28--R2-2	8.07	3.09	8.11	5.762	2.70283	9.67	82.48		46.075	51.4844	7.99636
EAW064	GNF-PF-3582	DS28--R5-2	8.07	3.09	8.11	5.762	2.70283	50.4	93.57		71.985	30.5258	12.4931
EAW065	GNF-PF-3582	DS28--R9-2	8.07	3.09	8.11	5.762	2.70283	102.92	157.32		130.12	38.4666	22.5824
EAW066	GNF-PF-3703	DS11--R10-2	7.29	4.88	10.97	7.71	3.07	27.97	72.79		50.38	31.6925	6.53437
EAW067	GNF-PF-3703	DS11--R12-2	7.29	4.88	10.97	7.71	3.07	38.32	85.08		61.7	33.0643	8.00259
EAW068	GNF-PF-3703	DS11--R13-2	7.29	4.88	10.97	7.71	3.07	27.75	75.11		51.43	33.4886	6.67056
EAW028	GNF-PF-3703	DS11--R4-2	7.29	4.88	10.97	7.71	3.07	12.12	12.36		12.24	0.169706	1.58755
EAW069	GNF-PF-3815	DS27--R1-2	71.52	50.83		61.18	11.76	150.87	91.81	135.15	125.94	30.59	2.05852
EAW070	GNF-PF-3815	DS27--R2-2	71.52	50.83		61.18	11.76	127.66	197.38		162.52	49.3	2.65642
EAW071	GNF-PF-3815	DS27--R3-2	71.52	50.83		61.18	11.76	159.13	29.44		94.29	91.7	1.54119
EAW072	GNF-PF-3815	DS27--R4-2	71.52	50.83		61.18	11.76	162.84	62.05	55.06	93.32	60.31	1.52534
EAW188	GNF-Pf-3891	GNFpf3891--1-R3a	7.74	3.74	6.92	6.13333	2.11285	10.19	19.82	13.49	14.5	4.8938	2.36413
EAW192	GNF-Pf-3891	GNFpf3891--11-R3a	7.74	3.74	6.92	6.13333	2.11285	12.52	23.43	13.07	16.34	6.14628	2.66413
EAW189	GNF-Pf-3891	GNFpf3891--2-R3a	7.74	3.74	6.92	6.13333	2.11285	11.4	13.68	17.32	14.1333	2.98592	2.30435
EAW190	GNF-Pf-3891	GNFpf3891--3-R3a	7.74	3.74	6.92	6.13333	2.11285	24.17	44.31	26.47	31.65	11.024	5.16033
EAW191	GNF-Pf-3891	GNFpf3891--8-R3a	7.74	3.74	6.92	6.13333	2.11285	8.65	25.07	10.1	14.6067	9.09047	2.38152
EAW073	GNF-PF-4283	DS29--R6-2	6.64	11.53	17.55	11.91	5.46	40.52	83.49		62.005	30.3844	5.2
EAW074	GNF-PF-4283	DS29--R7-2	6.64	11.53	17.55	11.91	5.46	70.49	59.24		64.865	7.95495	5.4
EAW343	GNF-Pf-4283	GNFPf4283--2R2a	6.64	11.53	17.55	11.91	5.46	40.99	59.06		50.025	12.7774	4.2
EAW344	GNF-Pf-4283	GNFPf4283--4R2b	6.64	11.53	17.55	11.91	5.46	38.62	36.21		37.415	1.70413	3.1
EAW412	GNF-Pf-445	GNFpf445--1-R3b	10.59	6.73	11.79	9.70333	2.64396	43.26	95.6		69.43	37.01	7.15527
EAW202	GNF-Pf-445	GNFpf445--2-R3b	10.59	6.73	11.79	9.70333	2.64396	61.93	49.07	62.28	57.76	7.5278	5.95259
EAW200	GNF-Pf-445	GNFpf445--4-R3a	10.59	6.73	11.79	9.70333	2.64396	57.21	63.26	66.33	62.2667	4.64043	6.41704
EAW413	GNF-Pf-445	GNFpf445--7-R4a	10.59	6.73	11.79	9.70333	2.64396	24.17	56.95	22.64	34.5867	19.3823	3.56441
EAW201	GNF-Pf-445	GNFpf445--8-R4b	10.59	6.73	11.79	9.70333	2.64396	54.89	75.61	123.55	84.6833	35.2178	8.72724
EAW078	GNF-PF-4583	DS12--R4-2	2.8	1.42	4.11	2.5825	1.16494	109.9	36.15	37.42	61.1567	42.2177	23.6812
EAW801	GNF-PF-4739	DS4--R10-2	4.27	4.881	4.673	4.6	0.31	10.77			10.77		2.3
EAW802	GNF-PF-4739	DS4--R11-2	4.27	4.881	4.673	4.6	0.31	9.85	10.06		9.955	0.148492	2.2
EAW029	GNF-PF-4739	DS4--R6-2	4.27	4.881	4.673	4.6	0.31	20.77	18.33		19.55	1.72534	4.3
EAW030	GNF-PF-4739	DS4--R7-2	4.27	4.881	4.673	4.6	0.31	14.64	13.4		14.02	0.876812	3
EAW081	GNF-PF-5129	DS33--R2-2	2.46	5.42	4.68	4.19	1.54	57.26			57.26		13.6659
EAW082	GNF-PF-5129	DS33--R8-2	2.46	5.42	4.68	4.19	1.54	146.86	146.27	146.2	146.443	0.362537	34.9507
EAW083	GNF-PF-5468	DS20--R3-2	5.02	6.24	3.87	5.04333	1.18517	52.78			52.78		10.4653
EAW084	GNF-PF-5468	DS20--R4-2	5.02	6.24	3.87	5.04333	1.18517	74.44			74.44		14.7601
EAW085	GNF-PF-5639	DS23--R1-2	9.27	10.79	9.4	9.8275	0.688107	55.05	78.26		66.655	16.4119	6.7825
EAW086	GNF-PF-5639	DS23--R4-2	9.27	10.79	9.4	9.8275	0.688107	136.72	41.08		88.9	67.6277	9.04604
EAW031	GNF-PF-5672	DS32--R7-2	3.53	7.59	4.9	5.34	2.07	>150	133.45	239.14	>150		>28.1
EAW150	hectochlorin	Hecto--16Res2a	0.264	0.201	0.294	0.253	0.0474658	>15	>15		>15		>60
EAW151	hectochlorin	Hecto--19Res2a	0.264	0.201	0.294	0.253	0.0474658	>15	>15		>15		>60
EAW149	hectochlorin	Hecto--7Res2a	0.264	0.201	0.294	0.253	0.0474658	>15	>15		>15		>60
EAW463	hygromycin B	HygromycinB--30R8a	15.96	8.9	18.43	14.43	3.19	41.54	4.95		42.63	1.54149	2.95426
EAW355	hygromycin B	HygromycinB--32R8a	15.96	8.9	18.43	14.43	3.19	65.88	62.11		63.995	2.66579	4.43486
EAW356	hygromycin B	HygromycinB--34R8a	15.96	8.9	18.43	14.43	3.19	92.34	92.16		92.25	0.127279	6.39293
EAW357	hygromycin B	HygromycinB--35R8a	15.96	8.9	18.43	14.43	3.19	102.98	60.74		81.86	29.8682	5.6729
EAW305	hygromycin B	HygromycinB--36R8a	15.96	8.9	18.43	14.43	3.19	64.64	62.5		63.57	1.51321	4.40541
EAW358	hygromycin B	HygromycinB--37R8a	15.96	8.9	18.43	14.43	3.19	85.89	112.22		99.055	18.6181	6.86452
EAW359	hygromycin B	HygromycinB--38R8a	15.96	8.9	18.43	14.43	3.19	90.56	100.25		95.405	6.85186	6.61157
EAW133	KAAA726	KAAA726--R8a-2	3.972	3.201	4.12	3.59	0.55	7.37	9.98264	11.42	9.59088	2.05322	2.7
EAW182	KAE609	KAE609--5B	8.744	8.676	5.89	7.77	1.62848	16.43	16.7		16.565	0.190919	2.13192
EAW003	KAE609	NITD609--633-2				PMID:27291296
EAW004	KAE609	NITD609--653-3				PMID:27291296
EAW120	KAE609	NITD609--661-2				PMID:27291296
EAW006	KAE609	NITD609--R17				PMID:27291296
EAW007	KAE609	NITD609--R2a-2				PMID:27291296
EAW008	KAE609	NITD609--R5				PMID:27291296
EAW121	KAE609	NITD609--652-2	8.744	8.676	5.89	7.77	1.62848	21.63	31.71		26.67	7.12764	3.43243
EAW158	KAE609	PMA1--B4	8.744	8.676	5.89	7.77	1.62848	49.57	78.94		64.255	20.7677	8.26963
EAW159	KAE609	PMA1--C1	8.744	8.676	5.89	7.77	1.62848	52.22	51.76	26.03	43.3367	14.9898	5.57743
EAW803	KAE609	PMA1--D1	8.744	8.676	5.89	7.77	1.62848	78.94	51.76		65.35	19.2192	8.41055
EAW176	lapatinib	Lapatanib--1R6a	6.24	5.75	5.91	5.97	0.25	24.81	48.01	47.98	40.2667	13.3859	6.74484
EAW177	lapatinib	Lapatanib--3R6c	6.24	5.75	5.91	5.97	0.25	18.53	16.51	36.44	23.8267	10.9701	3.99107
EAW178	lapatinib	Lapatanib--6R6a	6.24	5.75	5.91	5.97	0.25	37.15	33.59	75.6	48.78	23.2949	8.17085
EAW179	lapatinib	Lapatanib--6R6b	6.24	5.75	5.91	5.97	0.25	44.61	39.37	23.21	35.73	11.1547	5.98492
EAW193	Lapatinib	Lapatinib--3-R6b	6.24	5.75	5.91	5.97	0.25	18.53	30.42	16.51	21.82	7.51599	3.65494
EAW804	lomerizine	Lomerizine--18R3a	15.3	12.69	14.76	14.25	1.38	33.43	24.21		28.82	6.51952	1.95877
EAW294	lomerizine	Lomerizine--19R3a	15.3	12.69	14.76	14.25	1.38	34.92	28.07		31.495	4.84368	2.14058
EAW295	lomerizine	Lomerizine--21R3b	15.3	12.69	14.76	14.25	1.38	33.86	25.11		29.485	6.18718	2.00396
EAW297	lomerizine	Lomerizine--22R3a	15.3	12.69	14.76	14.25	1.38	35.28	24.13		29.705	7.88424	2.01892
EAW296	lomerizine	Lomerizine--27R3b	15.3	12.69	14.76	14.25	1.38	34.27	26.45		30.36	5.52958	2.06343
EAW291	lomerizine	Lomerizine-1--R3a	16.69	12.69	14.76	14.7133	2.00041	28.33	47.92	27.51	34.5867	11.5543	2.3507
EAW292	lomerizine	Lomerizine-2--R3a	16.69	12.69	14.76	14.7133	2.00041	27.01	28.43		27.72	1.00409	1.88401
EAW293	lomerizine	Lomerizine-3--R3a	16.69	12.69	14.76	14.7133	2.00041	26.31	25.53	24.81	25.55	0.7502	1.73652
EAW707	lomerizine	Lomerizine-31 R5a	16.69	12.69	14.76	14.7133	2.00041	34.14	24.48		29.31	6.83065	1.99207
EAW708	lomerizine	Lomerizine-32 R5a	16.69	12.69	14.76	14.7133	2.00041	27.87	19.04		23.455	6.24375	1.6
EAW498	loratadine	Loratidine--16R5a	7.36	7.97	7.59	7.64	0.31	33.97	14.35	34.52	27.6133	11.4897	3.6
EAW499	loratadine	Loratidine--17R5a	7.36	7.97	7.59	7.64	0.31	24.39	14.73	21.37	20.2	4.94175	2.6
EAW496	loratadine	Loratidine--7R6c	7.36	7.97	7.59	7.64	0.31	18.19	20.69	21.72	20.2	1.8153	2.6
EAW152	mebendazole	Meb--1Res2a	5.02	5.43	5.85	5.43	0.41	>150	>150		>150		>27.62
EAW167	mebendazole	Meb--4Res2c	5.02	5.43	5.85	5.43	0.41	>150	>150		>150		>27.62
EAW009	miconazole	Miconazole--F63	0.007	0.01<		0.01	0.00212132	0.16			0.16		>18.8
EAW155	miltefosine	Milt--3Res2a	9.187	9.17	9.54	9.3	0.21	34.72	84.56	71.08	63.4533	25.7804	6.8
EAW156	miltefosine	Milt--4Res2a	9.187	9.17	9.54	9.3	0.21	48.85	66.64	24.35	46.6133	21.2335	5
EAW218	MMV000442	MMV000442--15-R5a	13.96	13.333	15.602	14.12	2.75189	25.72	44.53		35.125	13.3007	2.48761
EAW221	MMV000442	MMV000442--17-R5a	13.96	13.333	15.602	14.12	2.75189	24.05	26.25	21.13	23.81	2.56842	1.68626
EAW222	MMV000442	MMV000442--19-R8a	13.96	13.333	15.602	14.12	2.75189	31.17	25.89		28.53	3.73352	2.02054
EAW220	MMV000442	MMV000442--7-R5b	13.96	13.333	15.602	14.12	2.75189	27.88	25.93	26.4	26.7367	1.01766	1.89353
EAW217	MMV000442	MMV000442--8-R5b	13.96	13.333	15.602	14.12	2.75189	26.17	30.51	23.44	26.7067	3.56542	1.89141
EAW219	MMV000442	MMV000442-1--R3b	13.96	13.333	15.602	14.12	2.75189	27.26	24.54	13.35	21.7167	7.37227	1.6
EAW216	MMV000442	MMV000442-6--R3a	13.96	13.333	15.602	14.12	2.75189	36.21	23.92	15.31	25.1467	10.5039	1.78093
EAW098	MMV000570	MMV000570--10b	2.382	1.923	2.006	2.1	0.24	21.98			21.98		10.5
EAW097	MMV000570	MMV000570--1R2a	2.382	1.923	2.006	2.1	0.24	27	35.61		31.305	6.08819	14.9
EAW509	MMV000570	MMV000570--2a	2.382	1.923	2.006	2.1	0.24	14.09			14.09	0.777817	6.7
EAW510	MMV000570	MMV000570--3a	2.382	1.923	2.006	2.1	0.24	32.27	59.65		45.96	19.3606	21.9
EAW511	MMV000570	MMV000570--5a	2.382	1.923	2.006	2.1	0.24	15.35	51.19		33.27	25.3427	15.8
EAW512	MMV000570	MMV000570--6a	2.382	1.923	2.006	2.1	0.24	20.26	32.81	45.52	32.8633	12.6301	15.65
EAW090	MMV000570	MMV000570--A4a	2.382	1.923	2.006	2.1	0.24	15.07	16.17		15.62	0.777817	7.4
EAW112	MMV000570	MMV000570--R1-2	2.382	1.923	2.006	2.1	0.24	23.3798	27.4177	19.9856	23.5944	3.72066	11.2
EAW113	MMV000570	MMV000570--R3-2	2.382	1.923	2.006	2.1	0.24	22.6637	24.1362	24.6577	23.8192	1.03413	9.2
EAW114	MMV000570	MMV000570--R4-2	2.382	1.923	2.006	2.1	0.24	19.4854	17.3566	22.6611	19.8344	2.66941	9.4
EAW104	MMV001239	MMV001239--R11-2				PMID:27977118
EAW101	MMV001239	MMV001239--R1a-2				PMID:27977118
EAW102	MMV001239	MMV001239--R2-2				PMID:27977118
EAW103	MMV001239	MMV001239--R4-2				PMID:27977118
EAW010	MMV001246	MMV001246--R14-2	13.773	14.617	6.3	11.56	4.58	17.78	21.97	36.09	25.28	9.59328	2.2
EAW035	MMV001246	MMV001246--R2a-2	13.773	14.617	6.3	11.56	4.58	16.02	19.13	26.08	20.41	5.15	1.8
EAW011	MMV001246	MMV001246--R9-2	13.773	14.617	6.3	11.56	4.58	11.94	21.66	41.06	24.8867	14.8257	2.2
EAW037	MMV006389	DS30MMV006389--R1-2	2.04	0.79	2.94	1.92333	1.07974	37.02	87.11	63.33	62.4867	25.0556	32.9272
EAW038	MMV006389	DS30MMV006389--R2-2	2.04	0.79	2.94	1.92333	1.07974	12.45	112.76	119.7	81.6367	60.0178	62.2357
EAW039	MMV006389	DS30MMV006389--R3-2	2.04	0.79	2.94	1.92333	1.07974	70.39	135.56		102.975	46.0821	53.5399
EAW040	MMV006389	DS30MMV006389--R4-2	2.04	0.79	2.94	1.92333	1.07974	67.17	98.88		83.025	22.4224	43.1672
EAW089	MMV007181	MMV007181--1a	2.12	2.42	2.626	2.39	0.25	15.17	8.12		11.645	4.9851	4.87238
EAW116	MMV007181	MMV007181--R3-2	2.12	2.42	2.626	2.39	0.25	34.25			34.25		14.3305
EAW117	MMV007181	MMV007181--R4-2	2.12	2.42	2.626	2.39	0.25	34.11			34.11		14.272
EAW088	MMV007181	MMV007181-0.75b	2.12	2.42	2.626	2.39	0.25	16.27	8.31		12.29	5.62857	5.14226
EAW805	MMV007224	MMV007224 A R1a	2.1	2.25	2.6	2.31667	0.25658	9.75	5.48	9.1	8.11	2.30072	3.50072
EAW174	MMV007224	MMV007224-Fb	2.1	2.25	2.6	2.31667	0.25658	9.23	10.45		9.84	0.86267	4.24748
EAW041	MMV019017	MMV019017--R4-2	10.89	11.54	10.65	11.02	0.46	69.3	74.6381	85.07	76.336	8.02094	6.9
EAW042	MMV019017	MMV019017--R7-2	10.89	11.54	10.65	11.02	0.46	76.45	62.8809	45.37	61.567	15.5816	5.60975
EAW043	MMV019017	MMV019017--R8-2	10.89	11.54	10.65	11.02	0.46	75.04	65.9069		70.4734	6.45809	6.42127
EAW044	MMV019017	MMV019017--R9-2	10.89	11.54	10.65	11.02	0.46	70.66	51.1622		60.9111	13.787	5.54999
EAW314	MMV085203	MMV085203--11R3a	7.11	8.22	8.23	7.85	0.64	112.05	72.61	120.61	101.757	25.602	13
EAW310	MMV085203	MMV085203--1R3a	7.11	8.22	8.23	7.85	0.64	99.7	32.67	36.39	56.2533	37.6719	7.2
EAW311	MMV085203	MMV085203--2R3a	7.11	8.22	8.23	7.85	0.64	57.35	59.86	52.66	56.6233	3.65459	7.2
EAW312	MMV085203	MMV085203--6R3a	7.11	8.22	8.23	7.85	0.64	38.87	22.59	74.35	45.27	26.4669	5.8
EAW313	MMV085203	MMV085203--7R3a	7.11	8.22	8.23	7.85	0.64	77.97	96.04	82.19	85.4	9.453	10.9
EAW710	MMV085203	MMV085203-21 R2b	9.35	8.22	8.23	8.6	0.649538	29.2	58.53		43.865	20.7394	5.10058
EAW713	MMV085203	MMV085203-24 R2b	9.35	8.22	8.23	8.6	0.649538	29.34	66.28		47.81	26.1205	5.5593
EAW203	MMV1007245	MMV1007245--11-R3b	4.09	4.57	4.34	4.33	0.24	13.51	20.37		16.94	4.85075	3.9
EAW204	MMV1007245	MMV1007245--13-R4b	4.09	4.57	4.34	4.33	0.24	15.57	14.77	9.03	13.1233	3.56743	3
EAW205	MMV1007245	MMV1007245--14-R4b	4.09	4.57	4.34	4.33	0.24	10.48	25.22	11.33	15.6767	8.27569	3.6
EAW244	MMV1028806	MMV1028806-1--R1a	6.38	6.62	5.98	6.32	0.32	12.49	24.34		18.415	8.37922	2.9
EAW181	MMV1078458	MMV1078458--4R3a	20.9	21.658	19.5	20.68	1.09	>150	>150		>150		>7.3
EAW239	MMV1078458	MMV1078458--10-R3a	20.9	21.658	19.5	20.68	1.09	86.04	>150	82.03	84.035	2.8355	9.9
EAW170	MMV1078458	MMV1078458--2R3a	20.9	21.658	19.5	20.68	1.09	>150	>150		>150		>7.3
EAW171	MMV1078458	MMV1078458--5R3a	20.9	21.658	19.5	20.68	1.09	>150	>150		>150		>7.3
EAW172	MMV1078458	MMV1078458--6R3a	20.9	21.658	19.5	20.68	1.09	>150	>150		>150		>7.3
EAW194	MMV1078458	MMV1078458--7-R3a	20.9	21.658	19.5	20.68	1.09	91.45	>150	109.32	100.385	12.636	5.3
EAW195	MMV1078458	MMV1078458--8-R4a	20.9	21.658	19.5	20.68	1.09	>150	>150	>150	>150		>7.3
EAW238	MMV1078458	MMV1078458--9-R3a	20.9	21.658	19.5	20.68	1.09	146.01	>150	98.58	122.295	33.5381	5.9
EAW173	MMV1214532	Z46108311--2R2c	17.02	23.25		20.14	4.4	137.2	145.39	>150	>100		5
EAW353	MMV1214532	Z46108311--6R2b	17.02	23.25		20.14	4.4	>150	139.48	>150	>100		5
EAW749	MMV1308535	MMV1308535-1 R3a	0.46	0.123		0.2915	0.238295	3.94	5.41	2.2	3.85	1.60689	13.2075
EAW750	MMV1308535	MMV1308535-9 R3a	0.46	0.123		0.2915	0.238295	2.07	7.03	0.8	3.3	3.2921	11.3208
EAW444	MMV1469689	MMV1469689-1 R2a	0.467	0.433		0.499	0.426	9.75	2.73		6.24	4.96389	14.42
EAW409	MMV1469689	MMV1469689-3 R2a	0.467	0.433		0.499	0.426	7.56	10.44	>10	9	2.03647	42.86
EAW445	MMV1469689	MMV1469689-4 R2a	0.467	0.433		0.499	0.426	12.25	12.13		12.19	0.0848528	28.4
EAW446	MMV1469689	MMV1469689-5 R2a	0.467	0.433		0.499	0.426	7.49	2.8	8.25	6.18	2.95173	14.4
EAW045	MMV306025	MMV306025--R1-2	0.7177	0.3544	0.8547	0.642267	0.258539	36.75	28.68		32.715	5.70635	50.9368
EAW046	MMV306025	MMV306025--R2-2	0.7177	0.3544	0.8547	0.642267	0.258539	47.44	23.32	37.97	36.2433	12.1524	56.4304
EAW047	MMV306025	MMV306025--R3-2	0.7177	0.3544	0.8547	0.642267	0.258539	26.56	32.6621		29.611	4.31482	46.104
EAW049	MMV306025	MMV306025--R4-2	0.7177	0.3544	0.8547	0.642267	0.258539	45.78	44.6219	33.4625	41.2881	6.80192	64.285
EAW048	MMV306025	MMV306025--R5-2	0.7177	0.3544	0.8547	0.642267	0.258539	52.11	53.971	40.0479	48.7096	7.55876	75.8402
EAW157	MMV396736	MMV396736--12Res2a	4.18	6.183	4.57	4.98	1.06	16.46	12.6	19.81	16.29	3.608	3.27108
EAW050	MMV396736	MMV396736--R10-2	4.18	6.183	4.57	4.98	1.06	22.96	26.26	28.97	26.0633	3.00982	5.2336
EAW053	MMV396736	MMV396736--R12-2	4.18	6.183	4.57	4.98	1.06	16.01	18.04	31.83	21.96	8.60772	4.40964
EAW051	MMV396736	MMV396736--R16-2	4.18	6.183	4.57	4.98	1.06	18.71	23.02	35.34	25.69	8.63052	5.15863
EAW052	MMV396736	MMV396736--R20-2	4.18	6.183	4.57	4.98	1.06	22.18	22.17	37.82	27.39	9.03265	5.5
EAW135	MMV396736	MMV396736--R9-2	4.18	6.183	4.57	4.98	1.06	17.75	18.51	22.92	19.7267	2.79149	3.96118
EAW366	MMV403679	MMV403679--2R4a	5.91	7.07	8.41	7.13	1.25108	>150	>150		>150		>21
EAW367	MMV403679	MMV403679--3R4a	5.91	7.07	8.41	7.13	1.25108	>150	>150		>150		>21
EAW368	MMV403679	MMV403679--5R4a	5.91	7.07	8.41	7.13	1.25108	>150	>150		>150		>21
EAW369	MMV403679	MMV403679--6R4a	5.91	7.07	8.41	7.13	1.25108	>150	>150		>150		>21
EAW370	MMV403679	MMV403679--7R4a	5.91	7.07	8.41	7.13	1.25108	>150	>150		>150		>21
EAW372	MMV403679	MMV403679--8R4a	5.91	7.07	8.41	7.13	1.25108	>150	>150		>150		>21
EAW371	MMV403679	MMV403679--9R4a	5.91	7.07	8.41	7.13	1.25108	>150	>150		>150		>21
EAW015	MMV403679	MMV403679--R3-2	5.91	7.07	8.41	7.13	1.25108	150.62	>150		>150		>21
EAW005	MMV403679	MMV403679--R4-2	5.91	7.07	8.41	7.13	1.25108	162.46	>150		>150		>21
EAW012	MMV403679	MMV403679--R5-2	5.91	7.07	8.41	7.13	1.25108	134.92	>150		>100		>14
EAW013	MMV403679	MMV403679--R6-2	5.91	7.07	8.41	7.13	1.25108	146.68	>150		>100		>14
EAW014	MMV403679	MMV403679--R9-2	5.91	7.07	8.41	7.13	1.25108	32.83	50.25		68.36		9.6
EAW415	MMV665794	MMV665794 -10 R9c	1.61	1.71	1.49	1.6	0.11	4.09	5.8	5.33	5.07333	0.883421	3.2
EAW416	MMV665794	MMV665794 -11 R9c	1.61	1.71	1.49	1.6	0.11	4.35	3.43	5.31	4.36333	0.940071	2.7
EAW323	MMV665794	MMV665794--7R9c	1.61	1.71	1.49	1.6	0.11	36.43	49.83	117.09	67.7833	43.2233	42.4
EAW324	MMV665794	MMV665794--8R9c	1.61	1.71	1.49	1.6	0.11	5.01	6.12	13.81	8.31333	4.7925	5.2
EAW079	MMV665794	MMV665794--R6-2	1.61	1.71	1.49	1.6	0.11	5.03	9.33		7.18	3.04056	4.5
EAW054	MMV665794	MMV665794--R7-2	1.61	1.71	1.49	1.6	0.11	5.95	9.24		7.595	2.32638	4.8
EAW016	MMV665807	MMV665807--R2-2	4.16	4.13	4.26	4.18	0.07	62.84	72.44		67.64	6.78823	16.2
EAW017	MMV665807	MMV665807--R3-2	4.16	4.13	4.26	4.18	0.07	11.38	16.33	24.05	17.2533	6.38527	4.1
EAW018	MMV665807	MMV665807--R4-2	4.16	4.13	4.26	4.18	0.07	50.74	99.59	80.35	76.8933	24.6078	18.4
EAW019	MMV665807	MMV665807--R5-2	4.16	4.13	4.26	4.18	0.07	33.56	75.42		54.49	29.5995	13
EAW347	MMV665852	MMV665852 R3-12a	0.349	0.388	0.241	0.33	0.08	>15	>75		>15		>45.5
EAW346	MMV665852	MMV665852 R3-7b	0.349	0.388	0.241	0.33	0.08	>15	>75		>15		>45.5
EAW352	MMV665852	MMV665852 R3-9b	0.349	0.388	0.241	0.33	0.08	>30	>75		>15		>45.5
EAW020	MMV665852	MMV665852--R1a-2	0.349	0.388	0.241	0.33	0.08	>150		>75	>75		>227
EAW021	MMV665852	MMV665852--R2a-2	0.349	0.388	0.241	0.33	0.08	>150		>75	>75		>227
EAW022	MMV665852	MMV665852--R4-2	0.349	0.388	0.241	0.33	0.08	>150		>75	>75		>227
EAW023	MMV665852	MMV665852--R5-2	0.349	0.388	0.241	0.33	0.08	>150		>75	>75		>227
EAW267	MMV665852	MMV665852-13 R3b	0.349	0.388	0.241	0.33	0.08	>15	>15		>15		>45.5
EAW268	MMV665852	MMV665852-15 R3a	0.349	0.388	0.241	0.33	0.08	>15	>15		>15		>45.5
EAW269	MMV665852	MMV665852-16 R3b	0.349	0.388	0.241	0.33	0.08	>15	>15		>15		>45.5
EAW270	MMV665852	MMV665852-17 R3a	0.349	0.388	0.241	0.33	0.08	>15	>15		>15		>45.5
EAW271	MMV665852	MMV665852-18 R3b	0.349	0.388	0.241	0.33	0.08	>15	>15		>15		>45.5
EAW196	MMV665882	MMV665882--13-R4a	4.85	4.54	2.86	4.08333	1.07072	19.05	18.99	11.28	16.44	4.46879	4.02612
EAW197	MMV665882	MMV665882--14-R4a	4.85	4.54	2.86	4.08333	1.07072	23.49	32.51	16.52	24.1733	8.01687	5.92
EAW199	MMV665882	MMV665882--16-R4a	4.85	4.54	2.86	4.08333	1.07072	21.73	32.16	15.93	23.2733	8.22433	5.69959
EAW256	MMV665882	MMV665882--17-R4b	4.85	4.54	2.86	4.08333	1.07072	20.62	11.63		16.125	6.35689	3.94898
EAW302	MMV665909	MMV665909--2R4a	7.097	8.163	10.06	8.44	1.5008	24.65	22.68		23.665	1.393	2.80391
EAW303	MMV665909	MMV665909--8R4a	7.097	8.163	10.06	8.44	1.5008	28.31	29.61		28.96	0.919239	3.43128
EAW138	MMV667491	MMV667491--R4b-2	32.286	27.4	27.41	29.03	2.81	90.82	84.02		87.4194	4.80922	3.01135
EAW505	MMV667491	MMV667491--R5b-2	32.286	27.4	27.41	29.03	2.81	112.9	148.29		130.594	25.0219	4.49859
EAW506	MMV667491	MMV667491--R7c-2	32.286	27.4	27.41	29.03	2.81	89.92	95.26	91.37	92.1833	2.76135	3.17545
EAW139	MMV667491	MMV667491--R8a-2	32.286	27.4	27.41	29.03	2.81	52.62	76.04		64.33	12.699	2.21598
EAW140	MMV667491	MMV667491--R9a-2	32.286	27.4	27.41	29.03	2.81	85.64	68.67	84.33	79.5503	9.43949	2.74028
EAW109	posaconazole	Poseconazole--R1d-2	0.976	0.517		0.7465	0.324562	>15	>15		>15		>20.0
EAW110	posaconazole	Poseconazole--R4d-2	0.976	0.517		0.7465	0.324562	>15	>15		>15		>20.0
EAW111	posaconazole	Poseconazole--R5c-2	0.976	0.517		0.7465	0.324562	>15	>15		>15		>20.0
EAW087	posaconazole	Poseconazole--R7c-2	0.976	0.517		0.7465	0.324562	>15	>15		>15		>20.0
EAW160	rapamycin	Rap--1Res3a	0.716	0.725	0.734	0.73	0.01	>1.5	>1.5		>1.5		>2
EAW099	rapamycin	Rap--4Res3a	0.716	0.725	0.734	0.73	0.01	>1.5	>1.5		>1.5		>2
EAW259	sertraline	Sertraline--18-R4a	16.01	11.64	12.95	13.53	2.24	51.06	35.21		43.135	11.2076	3.2
EAW260	sertraline	Sertraline--20-R5a	16.01	11.64	12.95	13.53	2.24	28.38	34.81		31.595	4.5467	2.3
EAW161	staurosporine	Stauro--2Res2a	0.185	0.25	0.188	0.21	0.04	0.747	0.808		0.7775	0.0431335	3.70238
EAW162	staurosporine	Stauro--3Res2a	0.185	0.25	0.188	0.21	0.04	0.818	0.842		0.83	0.0169706	3.95238
EAW165	tavaborole	Tav--11Res2b	0.88	0.036	0.65	0.52	0.44	7.45	7.56	9.128	8.046	0.938652	15.5
EAW163	tavaborole	Tav--7Res2c	0.88	0.036	0.65	0.52	0.44	>15	>15		>15		>28.8
EAW164	tavaborole	Tav--8Res2b	0.88	0.036	0.65	0.52	0.44	>15	>15		>15		>28.8
EAW169	tavaborole	Tav--9Res2c	0.88	0.036	0.65	0.52	0.44	>15	>15		>15		>28.8
EAW379	TCMDC-124263	TCMDC124263--1-R3a	14.31	12.499	24.82	17.537	4.3692	>150	>150		>150		>8.6
EAW309	TCMDC-124263	TCMDC124263--10R3a	14.31	12.499	24.82	17.537	4.3692	>150	104.32		>100		>5.7
EAW380	TCMDC-124263	TCMDC124263--2-R3a	14.31	12.499	24.82	17.537	4.3692	>150	>150		>150		>8.6
EAW381	TCMDC-124263	TCMDC124263--3-R3a	14.31	12.499	24.82	17.537	4.3692	>150	>150		>150		>8.6
EAW382	TCMDC-124263	TCMDC124263--4-R3a	14.31	12.499	24.82	17.537	4.3692	>150	>150		>150		>8.6
EAW384	TCMDC-124263	TCMDC124263--6-R3a	14.31	12.499	24.82	17.537	4.3692	>150	>150		>150		>8.6
EAW385	TCMDC-124263	TCMDC124263--7-R3a	14.31	12.499	24.82	17.537	4.3692	84.97	>150		>80		>4.6
EAW386	TCMDC-124263	TCMDC124263--8-R3a	14.31	12.499	24.82	17.537	4.3692	>150	>150		>150		>8.6
EAW406	TCMDC-124263	TCMDC124263-11 R3a	14.31	12.499	24.82	17.537	4.3692	>150	>150		>150		>8.6
EAW417	TCMDC-124263	TCMDC124263-12 R3a	14.31	12.499	24.82	17.537	4.3692	>150	>150		>150		>8.6
EAW418	TCMDC-124263	TCMDC124263-14 R3a	14.31	12.499	24.82	17.537	4.3692	>150	>150		>150		>8.6
EAW419	TCMDC-124263	TCMDC124263-15 R3a	14.31	12.499	24.82	17.537	4.3692	>150	104.46		100		>5.7
EAW420	TCMDC-124263	TCMDC124263-16 R3a	14.31	12.499	24.82	17.537	4.3692	>150	139.78		100		>5.7
EAW405	wortmannin	Wortmannin -13 R3a	26.18	25.9	31.48	27.85	3.14	79.76	>75		>75		>2.7
EAW453	wortmannin	Wortmannin -14 R3a	26.18	25.9	31.48	27.85	3.14	75.01	54.09		64.55	14.7927	2.31
EAW456	wortmannin	Wortmannin -17 R3a	26.18	25.9	31.48	27.85	3.14	85.77	72.66		79.215	9.27017	2.8
