## Supplementary material for "Defining the Yeast Resistome through *in vitro* Evolution and Whole Genome Sequencing": S13. qPCR data

### Sheet: Oligos qPCR
Table S13. List of oligos used in quantifying gene expression via qPCR.
Gene Name	Forward Primer	Reverse Primer
ACT1	CGTCTGGATTGGTGGTTCTATC	GGACCACTTTCGTCGTATTCTT
AZR1-F	CTCTGAGATCGGGTGGTTATTT	CATGGTCTCCTTGAATCCGATAG
FLR1-F	TAGGGTGCGTACTTGCTTATG	GACACACATTGCCACGATTAAA
SNG1-F	GGCAGAGGAGGATTCGTAGTAT	TCAGGTATGGAGGGCAGTAAG
YRR1-F	TCGCCAAATTTCCCTCCTTTA	CCGGTCGGCATATGGATTTAT
